# IP6K1 interacts with the syndecan SDC4 to support secretory granule biogenesis in gastric chief cells

**DOI:** 10.1101/2025.09.17.676719

**Authors:** Jayraj Sen, Pranjali Pore, Rashna Bhandari

## Abstract

Inositol hexakisphosphate kinases (IP6Ks) catalyse the synthesis of the inositol pyrophosphate 5-InsP_7_, and regulate diverse physiological processes. Mice lacking IP6K1 display reduced body weight despite normal food intake, a phenotype that is more apparent in juvenile mice during their rapid growth phase. Additionally, *Ip6k1*^-/-^ mice exhibit decreased serum albumin, elevated faecal protein, and reduced skeletal muscle mass compared to *Ip6k1*^+/+^ mice, suggestive of a deficiency in protein digestion in the absence of IP6K1. We found that IP6K1 is expressed throughout the mouse gastrointestinal tract, and is especially enriched in the cytoplasm of chief cells in the stomach, which are responsible for the storage and secretion of digestive enzymes. Pepsinogen C (PGC) containing granules were sparse, and gastric lipase F (LIPF) granules were completely absent in the gastric glands of *Ip6k1*^-/-^ mice, despite normal expression levels of these enzymes, implicating IP6K1 in digestive enzyme granule biogenesis. Consequently, the level of the active protease pepsin C was decreased in the gastric lumen of *Ip6k1*^-/-^ mice compared with their wild type counterparts. CRISPR/Cas9-mediated deletion of IP6K1 in the gastric adenocarcinoma cell line AGS was able to recapitulate the phenotype of reduced PGC granule intensity seen in gastric chief cells of *Ip6k1*^-/-^ mice. PGC granule formation was restored in *IP6K1^-/-^* AGS cells by the reintroduction of catalytically active or inactive IP6K1, indicating that IP6K1 supports the formation of secretory granules independent of its ability to synthesise 5-InsP_7_. The proteoglycan SDC4, identified as an interactor of IP6K1, was seen to co-localise and co-migrate with PGC granules in *IP6K1^+/+^* but not in *IP6K1^-/-^* AGS cells. Our findings identify IP6K1 as a novel regulator of secretory granule biogenesis in gastric chief cells, to influence protein digestion in the mammalian stomach.
