## Supplementary material for "IP6K1 interacts with the syndecan SDC4 to support secretory granule biogenesis in gastric chief cells": Table S1

### Sheet: AGS_GFP_IP6K1_interactors
	SFB-GFP_Replicate 1						SFB-GFP_Replicate 2						SFB-IP6K1_Replicate 1						SFB-IP6K1_Replicate 2
	Reference	Gene Symbol	Unique peptides	Total peptide	MWT(kDa)		Reference	Gene Symbol	Unique peptides	Total peptide	MWT(kDa)		Reference	Gene Symbol	Unique peptides	Total peptide	MWT(kDa)		Reference	Gene Symbol	Unique peptides	Total peptide	MWT(kDa)
	sp|Q5SWU9|ACACA_MOUSE	Acaca	12	17	256.09		sp|Q8C196|CPSM_MOUSE	Cps1	13	21	164.51		sp|E9Q735|UBE4A_MOUSE	Ube4a	12	85	118.12		sp|Q6PD10|IP6K1_MOUSE	Ip6k1	33	1059	49.28
	sp|P01865|GCAM_MOUSE	Igh-1a	9	280	43.92		sp|Q5SWU9|ACACA_MOUSE	Acaca	10	13	265.09		sp|Q6PD10|IP6K1_MOUSE	Ip6k1	10	106	49.28		sp|P70398|USP9X_MOUSE	Usp9x	27	48	290.53
	sp|Q9ERD7|TBB3_MOUSE	Tubb3	6	23	50.39		sp|P68369|TBA1A_MOUSE	Tuba1a	8	18	50.1		sp|P01865|GCAM_MOUSE	Igh-1a	9	181	43.92		sp|E9Q735|UBE4A_MOUSE	Ube4a	23	228	118.12
	sp|P60710|ACTB_MOUSE	Actb	6	16	41.71		sp|P01865|GCAM_MOUSE	Igh-1a	7	176	43.92		sp|P68369|TBA1A_MOUSE	Tuba1a	6	11	50.1		sp|Q8C196|CPSM_MOUSE	Cps1	15	25	164.51
	sp|P11499|HS90B_MOUSE	Hsp90ab1	6	9	83.23		sp|P56480|ATPB_MOUSE	Atp5b	7	8	56.27		sp|Q9ERD7|TBB3_MOUSE	Tubb3	5	10	50.39		sp|Q5SWU9|ACACA_MOUSE	Acaca	11	16	265.09
	sp|P68369|TBA1A_MOUSE	Tuba1a	5	16	50.1		sp|Q9ERD7|TBB3_MOUSE	Tubb3	6	21	50.39		sp|P60710|ACTB_MOUSE	Actb	5	10	41.71		sp|Q9ERD7|TBB3_MOUSE	Tubb3	10	33	50.39
	sp|Q9D0E1|HNRPM_MOUSE	Hnrnpm	5	5	77.6		sp|P60710|ACTB_MOUSE	Actb	6	14	41.71		sp|P70398|USP9X_MOUSE	Usp9x	5	10	290.53		sp|P20029|GRP78_MOUSE	Hspa5	10	17	72.38
	sp|P62806|H4_MOUSE	Hist1h4a	4	10	11.36		sp|Q03265|ATPA_MOUSE	Atp5a1	6	11	59.72		IGH1M_MOUSE	Ighg1	3	9	43.36		sp|P62908|RS3_MOUSE	Rps3	9	18	26.66
	sp|E9Q4Z2|ACACB_MOUSE	Acacb	4	9	275.57		GFP_Aequorea		5	52	#N/A		sp|P43277|H13_MOUSE	Hist1h1d	3	5	22.09		sp|A2AN08|UBR4_MOUSE	Ubr4	9	9	571.93
	sp|Q8C196|CPSM_MOUSE	Cps1	4	6	164.51		sp|P20029|GRP78_MOUSE	Hspa5	5	7	72.38		sp|P62908|RS3_MOUSE	Rps3	3	4	26.66		sp|Q3U1J4|DDB1_MOUSE	Ddb1	8	10	126.77
	sp|P43277|H13_MOUSE	Hist1h1d	4	6	22.09		sp|Q9D0E1|HNRPM_MOUSE	Hnrnpm	5	6	77.6		sp|Q9D0E1|HNRPM_MOUSE	Hnrnpm	3	3	77.6		sp|Q03265|ATPA_MOUSE	Atp5a1	8	9	59.72
	sp|P56480|ATPB_MOUSE	Atp5b	4	4	56.27		sp|Q9CWF2|TBB2B_MOUSE	Tubb2b	4	11	49.92		sp|Q9CWF2|TBB2B_MOUSE	Tubb2b	2	4	49.92		sp|P56480|ATPB_MOUSE	Atp5b	8	8	56.27
	sp|Q9CWF2|TBB2B_MOUSE	Tubb2b	3	10	49.92		sp|E9Q4Z2|ACACB_MOUSE	Acacb	4	8	275.57		sp|P62806|H4_MOUSE	Hist1h4a	2	4	11.36		sp|P01865|GCAM_MOUSE	Igh-1a	7	38	43.92
	sp|Q03265|ATPA_MOUSE	Atp5a1	3	7	59.72		sp|P43277|H13_MOUSE	Hist1h1d	4	8	22.09		sp|P17879|HS71B_MOUSE	Hspa1b	2	3	70.13		sp|P68369|TBA1A_MOUSE	Tuba1a	7	29	50.1
	sp|P02088|HBB1_MOUSE	Hbb-b1	3	5	15.83		sp|P11499|HS90B_MOUSE	Hsp90ab1	4	5	83.23		sp|P10126|EF1A1_MOUSE	Eef1a1	2	3	50.08		sp|P63017|HSP7C_MOUSE	Hspa8	7	15	70.83
	sp|P63017|HSP7C_MOUSE	Hspa8	3	5	70.83		sp|P99024|TBB5_MOUSE	Tubb5	3	10	49.64		sp|P62983|RS27A_MOUSE	Rps27a	2	3	17.94		sp|P60710|ACTB_MOUSE	Actb	7	13	41.71
	sp|P20029|GRP78_MOUSE	Hspa5	3	5	72.38		sp|P10126|EF1A1_MOUSE	Eef1a1	3	7	50.08		sp|P62264|RS14_MOUSE	Rps14	2	3	16.26		sp|P25444|RS2_MOUSE	Rps2	7	12	31.21
	sp|Q99MN9|PCCB_MOUSE	Pccb	3	5	58.37		sp|P62806|H4_MOUSE	Hist1h4a	3	6	11.36		sp|Q8VDQ8|SIR2_MOUSE	Sirt2	2	2	43.23		sp|Q6ZWN5|RS9_MOUSE	Rps9	7	11	22.58
	sp|P17879|HS71B_MOUSE	Hspa1b	3	4	70.13		sp|P63017|HSP7C_MOUSE	Hspa8	3	5	70.83		sp|Q9CXW4|RL11_MOUSE	Rpl11	2	2	20.24		sp|P62960|YBOX1_MOUSE	Ybx1	6	10	35.71
	sp|Q8VEK3|HNRPU_MOUSE	Hnrnpu	3	3	87.86		sp|P62908|RS3_MOUSE	Rps3	3	5	26.66		sp|P62242|RS8_MOUSE	Rps8	2	2	24.19		sp|Q9CWF2|TBB2B_MOUSE	Tubb2b	5	8	49.92
	sp|P07901|HS90A_MOUSE	Hsp90aa1	3	3	84.73		sp|P07724|ALBU_MOUSE	Alb	3	4	68.65		sp|Q8VEK3|HNRPU_MOUSE	Hnrnpu	2	2	87.86		sp|P62270|RS18_MOUSE	Rps18	5	8	17.71
	sp|P99024|TBB5_MOUSE	Tubb5	2	6	49.64		sp|P60867|RS20_MOUSE	Rps20	3	3	13.36		sp|P10630|IF4A2_MOUSE	Eif4a2	2	2	46.37		sp|P14148|RL7_MOUSE	Rpl7	5	7	31.4
	sp|P10126|EF1A1_MOUSE	Eef1a1	2	5	50.08		sp|Q8VEK3|HNRPU_MOUSE	Hnrnpu	3	3	87.86		sp|P20152|VIME_MOUSE	Vim	1	8	53.66		sp|Q9D0E1|HNRPM_MOUSE	Hnrnpm	5	6	77.6
	IGH1M_MOUSE	Ighg1	2	5	43.36		IgG1b_bovine		2	7	#N/A		tr|D4N6R6|D4N6R6_MUSMC	Hbbt1	1	2	15.81		sp|P14131|RS16_MOUSE	Rps16	5	6	16.44
	sp|C0HKE3|H2A1D_MOUSE	Hist1h2ad	2	4	14.13		IgG1_bovine		2	5	#N/A		tr|Q792Z1|Q792Z1_MOUSE	Try10	1	2	26.2		sp|P62242|RS8_MOUSE	Rps8	4	10	24.19
	sp|P62908|RS3_MOUSE	Rps3	2	4	26.66		sp|Q6PD10|IP6K1_MOUSE	Ip6k1	2	5	49.28		sp|C0HKE3|H2A1D_MOUSE	Hist1h2ad	1	2	14.13		sp|Q8CGP1|H2B1K_MOUSE	Hist1h2bk	4	9	13.91
	sp|Q8VDQ8|SIR2_MOUSE	Sirt2	2	3	43.23		IGH1M_MOUSE	Ighg1	2	5	43.36		sp|P12970|RL7A_MOUSE	Rpl7a	1	2	29.96		sp|P97351|RS3A_MOUSE	Rps3a	4	8	29.87
	sp|P12710|FABPL_MOUSE	Fabp1	2	3	14.24		sp|P02088|HBB1_MOUSE	Hbb-b1	2	4	15.83		sp|P62918|RL8_MOUSE	Rpl8	1	2	28.01		sp|P62702|RS4X_MOUSE	Rps4x	4	7	29.58
	sp|Q05920|PYC_MOUSE	Pc	2	3	129.6		sp|P10630|IF4A2_MOUSE	Eif4a2	2	4	46.37		sp|P02088|HBB1_MOUSE	Hbb-b1	1	2	15.83		sp|P11499|HS90B_MOUSE	Hsp90ab1	4	6	83.23
	sp|P19324|SERPH_MOUSE	Serpinh1	2	3	46.5		sp|P17879|HS71B_MOUSE	Hspa1b	2	3	70.13		sp|P07724|ALBU_MOUSE	Alb	1	2	68.65		sp|P43277|H13_MOUSE	Hist1h1d	4	6	22.09
	sp|Q6PD10|IP6K1_MOUSE	Ip6k1	2	3	49.28		sp|P63038|CH60_MOUSE	Hspd1	2	2	60.92		sp|Q8BP67|RL24_MOUSE	Rpl24	1	2	17.77		sp|Q9D8E6|RL4_MOUSE	Rpl4	4	6	47.12
	sp|P08113|ENPL_MOUSE	Hsp90b1	2	2	92.42		sp|Q99MN9|PCCB_MOUSE	Pccb	2	2	58.37		sp|P25444|RS2_MOUSE	Rps2	1	2	31.21		sp|P17879|HS71B_MOUSE	Hspa1b	4	5	70.13
	sp|P10630|IF4A2_MOUSE	Eif4a2	2	2	46.37		sp|P19324|SERPH_MOUSE	Serpinh1	2	2	46.5		sp|P35979|RL12_MOUSE	Rpl12	1	2	17.79		sp|E9Q4Z2|ACACB_MOUSE	Acacb	4	5	275.57
	sp|P38647|GRP75_MOUSE	Hspa9	2	2	73.42		IGKC_MOUSE		1	13	#N/A		sp|P63017|HSP7C_MOUSE	Hspa8	1	1	70.83		sp|P12970|RL7A_MOUSE	Rpl7a	4	5	29.96
	sp|Q3ULD5|MCCB_MOUSE	Mccc2	2	2	61.34		sp|P01662|KV3AA_MOUSE		1	12	#N/A		sp|P62960|YBOX1_MOUSE	Ybx1	1	1	35.71		sp|P63038|CH60_MOUSE	Hspd1	4	5	60.92
	tr|A0A0B4J1P3|A0A0B4J1P3_MOUSE	Ighv9-1	1	16	13.2		tr|A0A0B4J1P3|A0A0B4J1P3_MOUSE	Ighv9-1	1	9	13.2		sp|Q8BTM8|FLNA_MOUSE	Flna	1	1	281.05		sp|P53395|ODB2_MOUSE	Dbt	4	5	53.21
	tr|D4N6R6|D4N6R6_MUSMC	Hbbt1	1	4	15.81		sp|Q9D6F9|TBB4A_MOUSE	Tubb4a	1	7	49.55		sp|E9Q4Z2|ACACB_MOUSE	Acacb	1	1	275.57		sp|P62806|H4_MOUSE	Hist1h4a	4	5	11.36
	sp|P62983|RS27A_MOUSE	Rps27a	1	4	17.94		tr|Q5R3X4|Q5R3X4_MOUSE		1	6	#N/A		sp|P14148|RL7_MOUSE	Rpl7	1	1	31.4		sp|P27659|RL3_MOUSE	Rpl3	4	5	46.08
	sp|Q9D6F9|TBB4A_MOUSE	Tubb4a	1	4	49.55		sp|P62983|RS27A_MOUSE	Rps27a	1	5	17.94		sp|Q3UHJ0|AAK1_MOUSE	Aak1	1	1	103.28		sp|Q05920|PYC_MOUSE	Pc	4	5	129.6
	sp|P01942|HBA_MOUSE	Hba	1	3	15.08		tr|D4N6R6|D4N6R6_MUSMC	Hbbt1	1	5	15.81		sp|P99024|TBB5_MOUSE	Tubb5	1	1	49.64		sp|P26443|DHE3_MOUSE	Glud1	4	5	61.3
	sp|Q2VPQ9|EAF6_MOUSE	Meaf6	1	2	21.64		tr|Q792Z1|Q792Z1_MOUSE	Try10	1	4	26.2		sp|P41105|RL28_MOUSE	Rpl28	1	1	15.72		sp|P17156|HSP72_MOUSE	Hspa2	4	4	69.6
	sp|P63101|1433Z_MOUSE	Ywhaz	1	2	27.75		sp|P01942|HBA_MOUSE	Hba	1	2	15.08								sp|P99024|TBB5_MOUSE	Tubb5	3	11	49.64
	sp|P68372|TBB4B_MOUSE	Tubb4b	1	2	49.8		sp|P68372|TBB4B_MOUSE	Tubb4b	1	2	49.8								sp|P10126|EF1A1_MOUSE	Eef1a1	3	5	50.08
	tr|Q792Z1|Q792Z1_MOUSE	Try10	1	2	26.2		tr|Q8BIS2|Q8BIS2_MOUSE	Krt90	1	2	58.23								sp|P62830|RL23_MOUSE	Rpl23	3	5	14.86
	sp|P24270|CATA_MOUSE	Cat	1	2	59.76		sp|Q61171|PRDX2_MOUSE	Prdx2	1	2	21.77								sp|O35737|HNRH1_MOUSE	Hnrnph1	3	4	49.17
	tr|Q9Z2L2|Q9Z2L2_MOUSE	Hspb1	1	2	9.41		sp|P14206|RSSA_MOUSE	Rpsa	1	2	32.82								sp|O55143|AT2A2_MOUSE	Atp2a2	3	4	114.78
	sp|P48678|LMNA_MOUSE	Lmna	1	2	74.19		sp|P20152|VIME_MOUSE	Vim	1	2	53.66								sp|P62754|RS6_MOUSE	Rps6	3	4	28.66
	sp|P14206|RSSA_MOUSE	Rpsa	1	1	32.82		sp|P12710|FABPL_MOUSE	Fabp1	1	2	14.24								sp|Q80SW1|SAHH2_MOUSE	Ahcyl1	3	4	58.91
	sp|P62960|YBOX1_MOUSE	Ybx1	1	1	35.71		sp|P62960|YBOX1_MOUSE	Ybx1	1	1	35.71								sp|P14869|RLA0_MOUSE	Rplp0	3	3	34.19
	sp|P17897|LYZ1_MOUSE	Lyz1	1	1	16.78		sp|Q9CXW4|RL11_MOUSE	Rpl11	1	1	20.24								sp|P60867|RS20_MOUSE	Rps20	3	3	13.36
	sp|Q8BP67|RL24_MOUSE	Rpl24	1	1	17.77		tr|A0A0A6YWR2|A0A0A6YWR2_MOUSE	Ighg1	1	1	43.36								sp|Q8VH51|RBM39_MOUSE	Rbm39	3	3	59.37
	sp|Q9CXW4|RL11_MOUSE	Rpl11	1	1	20.24		sp|Q60668|HNRPD_MOUSE	Hnrnpd	1	1	38.33								sp|Q68FL4|SAHH3_MOUSE	Ahcyl2	3	3	66.86
	sp|Q60668|HNRPD_MOUSE	Hnrnpd	1	1	38.33		sp|P07901|HS90A_MOUSE	Hsp90aa1	1	1	84.73								sp|P07901|HS90A_MOUSE	Hsp90aa1	3	3	84.73
	sp|P67984|RL22_MOUSE	Rpl22	1	1	14.75		sp|P17182|ENOA_MOUSE	Eno1	1	1	47.11								sp|Q8VCH8|UBXN4_MOUSE	Ubxn4	2	7	56.44
	sp|A2BIM8|MUP18_MOUSE	Mup18	1	1	20.75		sp|Q99LB7|SARDH_MOUSE	Sardh	1	1	101.62								sp|P62855|RS26_MOUSE	Rps26	2	7	13.01
	sp|P10107|ANXA1_MOUSE	Anxa1	1	1	38.71		sp|Q8VDQ8|SIR2_MOUSE	Sirt2	1	1	43.23								sp|P84099|RL19_MOUSE	Rpl19	2	5	23.45
	sp|Q6Y7W8|GGYF2_MOUSE	Gigyf2	1	1	149.1		sp|Q9D2Q8|S10AE_MOUSE	S100a14	1	1	11.59								sp|P62918|RL8_MOUSE	Rpl8	2	5	28.01
	sp|P11103|PARP1_MOUSE	Parp1	1	1	113.03		sp|P38647|GRP75_MOUSE	Hspa9	1	1	73.42								sp|P51881|ADT2_MOUSE	Slc25a5	2	4	32.91
	sp|O55143|AT2A2_MOUSE	Atp2a2	1	1	114.78		sp|P67984|RL22_MOUSE	Rpl22	1	1	14.75								sp|P99027|RLA2_MOUSE	Rplp2	2	4	11.64
	sp|P07724|ALBU_MOUSE	Alb	1	1	68.65		sp|C0HKE3|H2A1D_MOUSE	Hist1h2ad	1	1	14.13								sp|P62983|RS27A_MOUSE	Rps27a	2	4	17.94
	sp|Q61545|EWS_MOUSE	Ewsr1	1	1	68.42		sp|Q91WS4|BHMT2_MOUSE	Bhmt2	1	1	39.85								sp|Q9Z204|HNRPC_MOUSE	Hnrnpc	2	4	34.36
	sp|P62751|RL23A_MOUSE	Rpl23a	1	1	17.68		sp|A2BIM8|MUP18_MOUSE	Mup18	1	1	20.75								sp|P35979|RL12_MOUSE	Rpl12	2	4	17.79
	sp|P53395|ODB2_MOUSE	Dbt	1	1	53.21		sp|P62264|RS14_MOUSE	Rps14	1	1	16.26								sp|Q8BP67|RL24_MOUSE	Rpl24	2	4	17.77
	sp|Q80X50|UBP2L_MOUSE	Ubap2l	1	1	116.73		sp|Q8C5T8|CC113_MOUSE	Ccdc113	1	1	44.19								sp|P62900|RL31_MOUSE	Rpl31	2	4	14.45
	sp|P62264|RS14_MOUSE	Rps14	1	1	16.26		sp|Q99020|ROAA_MOUSE	Hnrnpab	1	1	30.81								sp|P62245|RS15A_MOUSE	Rps15a	2	4	14.83
	sp|Q4U4S6|XIRP2_MOUSE	Xirp2	1	1	427.99		sp|P08113|ENPL_MOUSE	Hsp90b1	1	1	92.42								sp|Q9CXW4|RL11_MOUSE	Rpl11	2	3	20.24
	sp|P62754|RS6_MOUSE	Rps6	1	1	28.66		sp|P62858|RS28_MOUSE	Rps28	1	1	7.84								sp|P62264|RS14_MOUSE	Rps14	2	3	16.26
	sp|P35979|RL12_MOUSE	Rpl12	1	1	17.79		sp|Q91WT8|RBM47_MOUSE	Rbm47	1	1	64.02								sp|Q8VEK3|HNRPU_MOUSE	Hnrnpu	2	3	87.86
	sp|Q61656|DDX5_MOUSE	Ddx5	1	1	69.25		tr|A2MY50|A2MY50_MOUSE		1	1	#N/A								sp|P07724|ALBU_MOUSE	Alb	2	3	68.65
	sp|Q61171|PRDX2_MOUSE	Prdx2	1	1	21.77		sp|Q3ULD5|MCCB_MOUSE	Mccc2	1	1	61.34								sp|P24270|CATA_MOUSE	Cat	2	3	59.76
	sp|P29341|PABP1_MOUSE	Pabpc1	1	1	70.63		sp|P62242|RS8_MOUSE	Rps8	1	1	24.19								sp|P35980|RL18_MOUSE	Rpl18	2	3	21.63
							sp|Q8BWT1|THIM_MOUSE	Acaa2	1	1	41.8								sp|Q8BWT1|THIM_MOUSE	Acaa2	2	3	41.8
							sp|P63101|1433Z_MOUSE	Ywhaz	1	1	27.75								sp|Q9CZM2|RL15_MOUSE	Rpl15	2	3	24.13
							tr|A0A0G2JEZ1|A0A0G2JEZ1_MOUSE	Pth1r	1	1	6.14								sp|P48962|ADT1_MOUSE	Slc25a4	2	3	32.88
							sp|P29341|PABP1_MOUSE	Pabpc1	1	1	70.63								sp|P19253|RL13A_MOUSE	Rpl13a	2	3	23.45
							sp|P24369|PPIB_MOUSE	Ppib	1	1	23.7								sp|P62301|RS13_MOUSE	Rps13	2	3	17.21
							sp|P26443|DHE3_MOUSE	Glud1	1	1	61.3								sp|P07356|ANXA2_MOUSE	Anxa2	2	2	38.65
							sp|Q8BP67|RL24_MOUSE	Rpl24	1	1	17.77								sp|P02088|HBB1_MOUSE	Hbb-b1	2	2	15.83
							sp|P43276|H15_MOUSE	Hist1h1b	1	1	22.56								tr|Q3UMT8|Q3UMT8_MOUSE	Hnrnpr	2	2	70.87
							tr|E9Q2E4|E9Q2E4_MOUSE	Gm15800	1	1	483.82								sp|Q62093|SRSF2_MOUSE	Srsf2	2	2	25.46
							sp|P35979|RL12_MOUSE	Rpl12	1	1	17.79								sp|Q9Z1T1|AP3B1_MOUSE	Ap3b1	2	2	122.66
							sp|Q62053|PE2R2_MOUSE	Ptger2	1	1	40.45								sp|Q9Z108|STAU1_MOUSE	Stau1	2	2	53.89
																			sp|O70133|DHX9_MOUSE	Dhx9	2	2	149.38
																			sp|P84104|SRSF3_MOUSE	Srsf3	2	2	19.32
																			sp|P67984|RL22_MOUSE	Rpl22	2	2	14.75
																			sp|P38647|GRP75_MOUSE	Hspa9	2	2	73.42
																			sp|Q80T85|DCAF5_MOUSE	Dcaf5	2	2	103.61
																			sp|Q99MN9|PCCB_MOUSE	Pccb	2	2	58.37
																			sp|Q9CZX8|RS19_MOUSE	Rps19	2	2	16.08
																			sp|Q80V72|IP6K2_MOUSE	Ip6k2	1	5	51.61
																			sp|Q9D6F9|TBB4A_MOUSE	Tubb4a	1	4	49.55
																			tr|D4N6R6|D4N6R6_MUSMC	Hbbt1	1	3	15.81
																			sp|Q9CR57|RL14_MOUSE	Rpl14	1	3	23.55
																			tr|Q792Z1|Q792Z1_MOUSE	Try10	1	3	26.2
																			IGH1M_MOUSE	Ighg1	1	3	43.36
																			sp|P62849|RS24_MOUSE	Rps24	1	2	15.41
																			sp|Q6ZWV3|RL10_MOUSE	Rpl10	1	2	24.59
																			sp|P09405|NUCL_MOUSE	Ncl	1	2	76.68
																			sp|Q6ZWU9|RS27_MOUSE	Rps27	1	2	9.45
																			sp|P68372|TBB4B_MOUSE	Tubb4b	1	2	49.8
																			sp|O35988|SDC4_MOUSE	Sdc4	1	2	21.47
																			sp|O09167|RL21_MOUSE	Rpl21	1	2	18.55
																			sp|P17182|ENOA_MOUSE	Eno1	1	2	47.11
																			sp|C0HKE3|H2A1D_MOUSE	Hist1h2ad	1	2	14.13
																			sp|Q64336|TBR1_MOUSE	Tbr1	1	2	73.89
																			sp|P61358|RL27_MOUSE	Rpl27	1	2	15.79
																			sp|Q9JKB3|YBOX3_MOUSE	Ybx3	1	1	38.79
																			sp|P14206|RSSA_MOUSE	Rpsa	1	1	32.82
																			sp|P63101|1433Z_MOUSE	Ywhaz	1	1	27.75
																			sp|Q922J9|FACR1_MOUSE	Far1	1	1	59.4
																			sp|Q8BP92|RCN2_MOUSE	Rcn2	1	1	37.25
																			sp|Q9Z1X4|ILF3_MOUSE	Ilf3	1	1	95.96
																			sp|Q60668|HNRPD_MOUSE	Hnrnpd	1	1	38.33
																			sp|O35465|FKBP8_MOUSE	Fkbp8	1	1	43.5
																			sp|P62267|RS23_MOUSE	Rps23	1	1	15.8
																			sp|Q8BTM8|FLNA_MOUSE	Flna	1	1	281.05
																			sp|P47738|ALDH2_MOUSE	Aldh2	1	1	56.5
																			sp|Q9DBG6|RPN2_MOUSE	Rpn2	1	1	69.02
																			sp|Q99JY0|ECHB_MOUSE	Hadhb	1	1	51.35
																			sp|P54869|HMCS2_MOUSE	Hmgcs2	1	1	56.79
																			sp|Q80UY2|KCMF1_MOUSE	Kcmf1	1	1	41.76
																			sp|Q3ULD5|MCCB_MOUSE	Mccc2	1	1	61.34
																			sp|P17918|PCNA_MOUSE	Pcna	1	1	28.77
																			sp|Q99020|ROAA_MOUSE	Hnrnpab	1	1	30.81
																			sp|Q8VEM8|MPCP_MOUSE	Slc25a3	1	1	39.61
																			sp|Q8BTF8|RALYL_MOUSE	Ralyl	1	1	32.43
																			sp|Q62318|TIF1B_MOUSE	Trim28	1	1	88.79
																			sp|Q7TMM9|TBB2A_MOUSE	Tubb2a	1	1	49.87
																			sp|P08113|ENPL_MOUSE	Hsp90b1	1	1	92.42
																			sp|Q62186|SSRD_MOUSE	Ssr4	1	1	18.92
																			sp|Q01853|TERA_MOUSE	Vcp	1	1	89.27
																			sp|P51410|RL9_MOUSE	Rpl9	1	1	21.87
																			sp|P61979|HNRPK_MOUSE	Hnrnpk	1	1	50.94
																			sp|P63037|DNJA1_MOUSE	Dnaja1	1	1	44.84
																			sp|P41105|RL28_MOUSE	Rpl28	1	1	15.72
																			sp|Q9CPR4|RL17_MOUSE	Rpl17	1	1	21.41
																			sp|Q9D1R9|RL34_MOUSE	Rpl34	1	1	13.28
																			sp|B2RQC6|PYR1_MOUSE	Cad	1	1	243.08
																			tr|Q80ZM5|Q80ZM5_MOUSE	H1fx	1	1	20.14
																			sp|P16381|DDX3L_MOUSE	D1Pas1	1	1	73.1
																			sp|Q6ZWV7|RL35_MOUSE	Rpl35	1	1	14.54
																			sp|P62858|RS28_MOUSE	Rps28	1	1	7.84
																			sp|O54774|AP3D1_MOUSE	Ap3d1	1	1	135
																			sp|Q61171|PRDX2_MOUSE	Prdx2	1	1	21.77
																			sp|P05202|AATM_MOUSE	Got2	1	1	47.38
																			sp|Q61656|DDX5_MOUSE	Ddx5	1	1	69.25
																			sp|Q7TMK9|HNRPQ_MOUSE	Syncrip	1	1	69.59
																			sp|P62852|RS25_MOUSE	Rps25	1	1	13.73
																			sp|P52431|DPOD1_MOUSE	Pold1	1	1	123.71
																			sp|P10630|IF4A2_MOUSE	Eif4a2	1	1	46.37
																			sp|P29341|PABP1_MOUSE	Pabpc1	1	1	70.63

### Sheet: AGS_Filtered_Intensity_Data
reference	Gene Symbol	Annotation	MWT(kDa)	Unique SFB GFP_1	Total SFB GFP_1	Unique SFB GFP_2	Total SFB GFP_2	Unique SFB IP6K1_1	Total SFB IP6K1_1	Unique SFB IP6K1_2	Total SFB IP6K1_2	Sum Intensity SFB GFP_1	Sum Intensity SFB GFP_2	Sum Intensity SFB IP6K1_1	Sum Intensity SFB IP6K1_2
sp|Q6PD10|IP6K1_MOUSE	Ip6k1	Inositol hexakisphosphate kinase 1 OS=Mus musculus GN=Ip6k1 PE=2 SV=1	49.28	2	3	2	5	10	106	33	1059	56000	57000	19000000	7600000000
sp|P70398|USP9X_MOUSE	Usp9x	Probable ubiquitin carboxyl-terminal hydrolase FAF-X OS=Mus musculus GN=Usp9x PE=1 SV=2	290.53	0	0	0	0	5	10	27	48	NF	NF	61000	2600000
sp|E9Q735|UBE4A_MOUSE	Ube4a	Ubiquitin conjugation factor E4 A OS=Mus musculus GN=Ube4a PE=1 SV=1	118.12	0	0	0	0	12	85	23	228	NF	NF	5200000	180000000
sp|Q8C196|CPSM_MOUSE	Cps1	Carbamoyl-phosphate synthase [ammonia], mitochondrial OS=Mus musculus GN=Cps1 PE=1 SV=2	164.51	4	6	13	21	0	0	15	25	36000	210000	NF	960000
sp|Q5SWU9|ACACA_MOUSE	Acaca	Acetyl-CoA carboxylase 1 OS=Mus musculus GN=Acaca PE=1 SV=1	265.09	12	17	10	13	0	0	11	16	260000	150000	NF	350000
sp|P01865|GCAM_MOUSE	Igh-1a	Ig gamma-2A chain C region, membrane-bound form OS=Mus musculus GN=Igh-1a PE=1 SV=3	43.92	9	280	7	176	9	181	7	38	6800000	4600000	4600000	720000
sp|Q9ERD7|TBB3_MOUSE	Tubb3	Tubulin beta-3 chain OS=Mus musculus GN=Tubb3 PE=1 SV=1	50.39	6	23	6	21	5	10	10	33	1200000	1200000	68000	4600000
sp|P20029|GRP78_MOUSE	Hspa5	78 kDa glucose-regulated protein OS=Mus musculus GN=Hspa5 PE=1 SV=3	72.38	3	5	5	7	0	0	10	17	21000	46000	NF	550000
sp|P56480|ATPB_MOUSE	Atp5b	ATP synthase subunit beta, mitochondrial OS=Mus musculus GN=Atp5b PE=1 SV=2	56.27	4	4	7	8	0	0	8	8	15000	53000	NF	130000
sp|P62908|RS3_MOUSE	Rps3	40S ribosomal protein S3 OS=Mus musculus GN=Rps3 PE=1 SV=1	26.66	2	4	3	5	3	4	9	18	33000	36000	32000	940000
sp|Q03265|ATPA_MOUSE	Atp5a1	ATP synthase subunit alpha, mitochondrial OS=Mus musculus GN=Atp5a1 PE=1 SV=1	59.72	3	7	6	11	0	0	8	9	77000	160000	NF	220000
sp|A2AN08|UBR4_MOUSE	Ubr4	E3 ubiquitin-protein ligase UBR4 OS=Mus musculus GN=Ubr4 PE=1 SV=1	571.93	0	0	0	0	0	0	9	9	NF	NF	NF	140000
sp|P68369|TBA1A_MOUSE	Tuba1a	Tubulin alpha-1A chain OS=Mus musculus GN=Tuba1a PE=1 SV=1	50.1	5	16	8	18	6	11	7	29	670000	700000	82000	4900000
sp|Q3U1J4|DDB1_MOUSE	Ddb1	DNA damage-binding protein 1 OS=Mus musculus GN=Ddb1 PE=1 SV=2	126.77	0	0	0	0	0	0	8	10	NF	NF	NF	340000
sp|P60710|ACTB_MOUSE	Actb	Actin, cytoplasmic 1 OS=Mus musculus GN=Actb PE=1 SV=1	41.71	6	16	6	14	5	10	7	13	790000	680000	140000	1300000
sp|Q9CWF2|TBB2B_MOUSE	Tubb2b	Tubulin beta-2B chain OS=Mus musculus GN=Tubb2b PE=1 SV=1	49.92	3	10	4	11	2	4	5	8	440000	560000	28000	740000
sp|P63017|HSP7C_MOUSE	Hspa8	Heat shock cognate 71 kDa protein OS=Mus musculus GN=Hspa8 PE=1 SV=1	70.83	3	5	3	5	1	1	7	15	45000	39000	12000	670000
sp|P11499|HS90B_MOUSE	Hsp90ab1	Heat shock protein HSP 90-beta OS=Mus musculus GN=Hsp90ab1 PE=1 SV=3	83.23	6	9	4	5	0	0	4	6	170000	150000	NF	99000
sp|Q9D0E1|HNRPM_MOUSE	Hnrnpm	Heterogeneous nuclear ribonucleoprotein M OS=Mus musculus GN=Hnrnpm PE=1 SV=3	77.6	5	5	5	6	3	3	5	6	51000	65000	12000	110000
sp|P25444|RS2_MOUSE	Rps2	40S ribosomal protein S2 OS=Mus musculus GN=Rps2 PE=1 SV=3	31.21	0	0	0	0	1	2	7	12	NF	NF	42000	1200000
sp|Q6ZWN5|RS9_MOUSE	Rps9	40S ribosomal protein S9 OS=Mus musculus GN=Rps9 PE=1 SV=3	22.58	0	0	0	0	0	0	7	11	NF	NF	NF	790000
GFP_Aequorea		victoria (Jellyfish)	26.87	6	32	5	52	0	0	1	2	3400000	7100000	NF	14000
sp|P62960|YBOX1_MOUSE	Ybx1	Nuclease-sensitive element-binding protein 1 OS=Mus musculus GN=Ybx1 PE=1 SV=3	35.71	1	1	1	1	1	1	6	10	5500	5600	3300	430000
sp|P43277|H13_MOUSE	Hist1h1d	Histone H1.3 OS=Mus musculus GN=Hist1h1d PE=1 SV=2	22.09	4	6	4	8	3	5	4	6	250000	450000	69000	430000
sp|P62806|H4_MOUSE	Hist1h4a	Histone H4 OS=Mus musculus GN=Hist1h4a PE=1 SV=2	11.36	4	10	3	6	2	4	4	5	330000	140000	16000	430000
sp|P62270|RS18_MOUSE	Rps18	40S ribosomal protein S18 OS=Mus musculus GN=Rps18 PE=1 SV=3	17.71	0	0	0	0	0	0	5	8	NF	NF	NF	390000
sp|Q05920|PYC_MOUSE	Pc	Pyruvate carboxylase, mitochondrial OS=Mus musculus GN=Pc PE=1 SV=1	129.6	2	3	0	0	0	0	4	5	26000	NF	NF	66000
sp|P14148|RL7_MOUSE	Rpl7	60S ribosomal protein L7 OS=Mus musculus GN=Rpl7 PE=1 SV=2	31.4	0	0	0	0	1	1	5	7	NF	NF	4000	210000
sp|P63038|CH60_MOUSE	Hspd1	60 kDa heat shock protein, mitochondrial OS=Mus musculus GN=Hspd1 PE=1 SV=1	60.92	0	0	2	2	0	0	4	5	NF	9200	NF	28000
sp|P07901|HS90A_MOUSE	Hsp90aa1	Heat shock protein HSP 90-alpha OS=Mus musculus GN=Hsp90aa1 PE=1 SV=4	84.73	3	3	1	1	0	0	3	3	20000	2500	NF	21000
sp|P14131|RS16_MOUSE	Rps16	40S ribosomal protein S16 OS=Mus musculus GN=Rps16 PE=1 SV=4	16.44	0	0	0	0	0	0	5	6	NF	NF	NF	410000
IGKC_MOUSE		Ig kappa chain C region OS=Mus musculus PE=1 SV=1	11.77	3	35	1	13	4	38	1	3	730000	340000	360000	100000
tr|G3X9Y5|G3X9Y5_MOUSE	Ube4a	Ubiquitin conjugation factor E4 A OS=Mus musculus GN=Ube4a PE=1 SV=1	124.38	0	0	0	0	3	11	4	35	NF	NF	470000	50000000
IgG1_bovine		heavy chain constant region [Bos taurus]	35.83	3	11	2	5	4	12	2	3	240000	230000	220000	110000
sp|E9Q4Z2|ACACB_MOUSE	Acacb	Acetyl-CoA carboxylase 2 OS=Mus musculus GN=Acacb PE=1 SV=1	275.57	4	9	4	8	1	1	4	5	110000	69000	1300	110000
sp|P17879|HS71B_MOUSE	Hspa1b	Heat shock 70 kDa protein 1B OS=Mus musculus GN=Hspa1b PE=1 SV=3	70.13	3	4	2	3	2	3	4	5	26000	24000	11000	250000
sp|P62242|RS8_MOUSE	Rps8	40S ribosomal protein S8 OS=Mus musculus GN=Rps8 PE=1 SV=2	24.19	0	0	1	1	2	2	4	10	NF	8200	11000	850000
sp|Q8CGP1|H2B1K_MOUSE	Hist1h2bk	Histone H2B type 1-K OS=Mus musculus GN=Hist1h2bk PE=1 SV=3	13.91	0	0	0	0	0	0	4	9	NF	NF	NF	790000
sp|P97351|RS3A_MOUSE	Rps3a	40S ribosomal protein S3a OS=Mus musculus GN=Rps3a PE=1 SV=3	29.87	0	0	0	0	0	0	4	8	NF	NF	NF	730000
sp|P62702|RS4X_MOUSE	Rps4x	40S ribosomal protein S4, X isoform OS=Mus musculus GN=Rps4x PE=1 SV=2	29.58	0	0	0	0	0	0	4	7	NF	NF	NF	380000
sp|P12970|RL7A_MOUSE	Rpl7a	60S ribosomal protein L7a OS=Mus musculus GN=Rpl7a PE=1 SV=2	29.96	0	0	0	0	1	2	4	5	NF	NF	4700	300000
sp|P53395|ODB2_MOUSE	Dbt	Lipoamide acyltransferase component of branched-chain alpha-keto acid dehydrogenase complex, mitochondrial OS=Mus musculus GN=Dbt PE=1 SV=2	53.21	1	1	0	0	0	0	4	5	16000	NF	NF	220000
sp|P26443|DHE3_MOUSE	Glud1	Glutamate dehydrogenase 1, mitochondrial OS=Mus musculus GN=Glud1 PE=1 SV=1	61.3	0	0	1	1	0	0	4	5	NF	2200	NF	91000
sp|Q9D8E6|RL4_MOUSE	Rpl4	60S ribosomal protein L4 OS=Mus musculus GN=Rpl4 PE=1 SV=3	47.12	0	0	0	0	0	0	4	6	NF	NF	NF	240000
sp|P38647|GRP75_MOUSE	Hspa9	Stress-70 protein, mitochondrial OS=Mus musculus GN=Hspa9 PE=1 SV=3	73.42	2	2	1	1	0	0	2	2	6700	11000	NF	29000
sp|P27659|RL3_MOUSE	Rpl3	60S ribosomal protein L3 OS=Mus musculus GN=Rpl3 PE=1 SV=3	46.08	0	0	0	0	0	0	4	5	NF	NF	NF	170000
sp|P17156|HSP72_MOUSE	Hspa2	Heat shock-related 70 kDa protein 2 OS=Mus musculus GN=Hspa2 PE=1 SV=2	69.6	0	0	0	0	0	0	4	4	NF	NF	NF	200000
sp|P99024|TBB5_MOUSE	Tubb5	Tubulin beta-5 chain OS=Mus musculus GN=Tubb5 PE=1 SV=1	49.64	2	6	3	10	1	1	3	11	260000	440000	3500	1900000
IGH1M_MOUSE	Ighg1	Ig gamma-1 chain C region, membrane-bound form OS=Mus musculus GN=Ighg1 PE=1 SV=2	43.36	2	5	2	5	3	9	1	3	29000	31000	90000	30000
sp|P10126|EF1A1_MOUSE	Eef1a1	Elongation factor 1-alpha 1 OS=Mus musculus GN=Eef1a1 PE=1 SV=3	50.08	2	5	3	7	2	3	3	5	230000	430000	47000	270000
sp|P02088|HBB1_MOUSE	Hbb-b1	Hemoglobin subunit beta-1 OS=Mus musculus GN=Hbb-b1 PE=1 SV=2	15.83	3	5	2	4	1	2	2	2	79000	100000	4500	30000
sp|Q8VEK3|HNRPU_MOUSE	Hnrnpu	Heterogeneous nuclear ribonucleoprotein U OS=Mus musculus GN=Hnrnpu PE=1 SV=1	87.86	3	3	3	3	2	2	2	3	8000	7700	3700	43000
sp|P07724|ALBU_MOUSE	Alb	Serum albumin OS=Mus musculus GN=Alb PE=1 SV=3	68.65	1	1	3	4	1	2	2	3	8200	70000	8500	80000
sp|Q99MN9|PCCB_MOUSE	Pccb	Propionyl-CoA carboxylase beta chain, mitochondrial OS=Mus musculus GN=Pccb PE=1 SV=2	58.37	3	5	2	2	0	0	2	2	45000	21000	NF	38000
sp|P62264|RS14_MOUSE	Rps14	40S ribosomal protein S14 OS=Mus musculus GN=Rps14 PE=1 SV=3	16.26	1	1	1	1	2	3	2	3	7900	6600	23000	130000
sp|P60867|RS20_MOUSE	Rps20	40S ribosomal protein S20 OS=Mus musculus GN=Rps20 PE=1 SV=1	13.36	0	0	3	3	0	0	3	3	NF	33000	NF	180000
sp|P62830|RL23_MOUSE	Rpl23	60S ribosomal protein L23 OS=Mus musculus GN=Rpl23 PE=1 SV=1	14.86	0	0	0	0	0	0	3	5	NF	NF	NF	140000
sp|O55143|AT2A2_MOUSE	Atp2a2	Sarcoplasmic/endoplasmic reticulum calcium ATPase 2 OS=Mus musculus GN=Atp2a2 PE=1 SV=2	114.78	1	1	0	0	0	0	3	4	2700	NF	NF	36000
sp|P62754|RS6_MOUSE	Rps6	40S ribosomal protein S6 OS=Mus musculus GN=Rps6 PE=1 SV=1	28.66	1	1	0	0	0	0	3	4	5400	NF	NF	340000
sp|O35737|HNRH1_MOUSE	Hnrnph1	Heterogeneous nuclear ribonucleoprotein H OS=Mus musculus GN=Hnrnph1 PE=1 SV=3	49.17	0	0	0	0	0	0	3	4	NF	NF	NF	50000
sp|P08113|ENPL_MOUSE	Hsp90b1	Endoplasmin OS=Mus musculus GN=Hsp90b1 PE=1 SV=2	92.42	2	2	1	1	0	0	1	1	16000	5400	NF	12000
sp|Q80SW1|SAHH2_MOUSE	Ahcyl1	S-adenosylhomocysteine hydrolase-like protein 1 OS=Mus musculus GN=Ahcyl1 PE=1 SV=1	58.91	0	0	0	0	0	0	3	4	NF	NF	NF	61000
sp|P14869|RLA0_MOUSE	Rplp0	60S acidic ribosomal protein P0 OS=Mus musculus GN=Rplp0 PE=1 SV=3	34.19	0	0	0	0	0	0	3	3	NF	NF	NF	170000
sp|Q8VH51|RBM39_MOUSE	Rbm39	RNA-binding protein 39 OS=Mus musculus GN=Rbm39 PE=1 SV=2	59.37	0	0	0	0	0	0	3	3	NF	NF	NF	23000
sp|Q68FL4|SAHH3_MOUSE	Ahcyl2	Putative adenosylhomocysteinase 3 OS=Mus musculus GN=Ahcyl2 PE=1 SV=1	66.86	0	0	0	0	0	0	3	3	NF	NF	NF	270000
IgG1b_bovine		immunoglobulin gamma 1 heavy chain constant region [Bos taurus]	35.88	2	8	2	7	2	5	1	1	44000	32000	17000	6600
sp|P62983|RS27A_MOUSE	Rps27a	Ubiquitin-40S ribosomal protein S27a OS=Mus musculus GN=Rps27a PE=1 SV=2	17.94	1	4	1	5	2	3	2	4	53000	97000	29000	350000
sp|C0HKE3|H2A1D_MOUSE	Hist1h2ad	Histone H2A type 1-D OS=Mus musculus GN=Hist1h2ad PE=1 SV=1	14.13	2	4	1	1	1	2	1	2	170000	60000	40000	200000
sp|P10630|IF4A2_MOUSE	Eif4a2	Eukaryotic initiation factor 4A-II OS=Mus musculus GN=Eif4a2 PE=1 SV=2	46.37	2	2	2	4	2	2	1	1	5800	14000	2400	7600
sp|Q8BP67|RL24_MOUSE	Rpl24	60S ribosomal protein L24 OS=Mus musculus GN=Rpl24 PE=1 SV=2	17.77	1	1	1	1	1	2	2	4	3900	3800	5600	200000
sp|P35979|RL12_MOUSE	Rpl12	60S ribosomal protein L12 OS=Mus musculus GN=Rpl12 PE=1 SV=2	17.79	1	1	1	1	1	2	2	4	8400	9300	22000	260000
sp|Q9CXW4|RL11_MOUSE	Rpl11	60S ribosomal protein L11 OS=Mus musculus GN=Rpl11 PE=1 SV=4	20.24	1	1	1	1	2	2	2	3	3200	3300	8200	210000
sp|Q8VCH8|UBXN4_MOUSE	Ubxn4	UBX domain-containing protein 4 OS=Mus musculus GN=Ubxn4 PE=1 SV=1	56.44	0	0	0	0	0	0	2	7	NF	NF	NF	1900000
sp|P62855|RS26_MOUSE	Rps26	40S ribosomal protein S26 OS=Mus musculus GN=Rps26 PE=1 SV=3	13.01	0	0	0	0	0	0	2	7	NF	NF	NF	400000
sp|P62918|RL8_MOUSE	Rpl8	60S ribosomal protein L8 OS=Mus musculus GN=Rpl8 PE=1 SV=2	28.01	0	0	0	0	1	2	2	5	NF	NF	13000	320000
sp|Q8VDQ8|SIR2_MOUSE	Sirt2	NAD-dependent protein deacetylase sirtuin-2 OS=Mus musculus GN=Sirt2 PE=1 SV=2	43.23	2	3	1	1	2	2	0	0	28000	7000	7400	NF
sp|P84099|RL19_MOUSE	Rpl19	60S ribosomal protein L19 OS=Mus musculus GN=Rpl19 PE=1 SV=1	23.45	0	0	0	0	0	0	2	5	NF	NF	NF	240000
sp|P24270|CATA_MOUSE	Cat	Catalase OS=Mus musculus GN=Cat PE=1 SV=4	59.76	1	2	0	0	0	0	2	3	26000	NF	NF	45000
sp|P12710|FABPL_MOUSE	Fabp1	Fatty acid-binding protein, liver OS=Mus musculus GN=Fabp1 PE=1 SV=2	14.24	2	3	1	2	0	0	0	0	25000	20000	NF	NF
sp|P19324|SERPH_MOUSE	Serpinh1	Serpin H1 OS=Mus musculus GN=Serpinh1 PE=1 SV=3	46.5	2	3	2	2	0	0	0	0	44000	43000	NF	NF
sp|P51881|ADT2_MOUSE	Slc25a5	ADP/ATP translocase 2 OS=Mus musculus GN=Slc25a5 PE=1 SV=3	32.91	0	0	0	0	0	0	2	4	NF	NF	NF	250000
sp|P99027|RLA2_MOUSE	Rplp2	60S acidic ribosomal protein P2 OS=Mus musculus GN=Rplp2 PE=1 SV=3	11.64	0	0	0	0	0	0	2	4	NF	NF	NF	63000
sp|Q9Z204|HNRPC_MOUSE	Hnrnpc	Heterogeneous nuclear ribonucleoproteins C1/C2 OS=Mus musculus GN=Hnrnpc PE=1 SV=1	34.36	0	0	0	0	0	0	2	4	NF	NF	NF	94000
sp|P67984|RL22_MOUSE	Rpl22	60S ribosomal protein L22 OS=Mus musculus GN=Rpl22 PE=1 SV=2	14.75	1	1	1	1	0	0	2	2	5800	7300	NF	74000
sp|Q8BWT1|THIM_MOUSE	Acaa2	3-ketoacyl-CoA thiolase, mitochondrial OS=Mus musculus GN=Acaa2 PE=1 SV=3	41.8	0	0	1	1	0	0	2	3	NF	7000	NF	100000
sp|Q3ULD5|MCCB_MOUSE	Mccc2	Methylcrotonoyl-CoA carboxylase beta chain, mitochondrial OS=Mus musculus GN=Mccc2 PE=1 SV=1	61.34	2	2	1	1	0	0	1	1	11000	7600	NF	11000
sp|P62900|RL31_MOUSE	Rpl31	60S ribosomal protein L31 OS=Mus musculus GN=Rpl31 PE=1 SV=1	14.45	0	0	0	0	0	0	2	4	NF	NF	NF	360000
sp|P62245|RS15A_MOUSE	Rps15a	40S ribosomal protein S15a OS=Mus musculus GN=Rps15a PE=1 SV=2	14.83	0	0	0	0	0	0	2	4	NF	NF	NF	140000
sp|P17182|ENOA_MOUSE	Eno1	Alpha-enolase OS=Mus musculus GN=Eno1 PE=1 SV=3	47.11	0	0	1	1	0	0	1	2	NF	2500	NF	8800
sp|P35980|RL18_MOUSE	Rpl18	60S ribosomal protein L18 OS=Mus musculus GN=Rpl18 PE=1 SV=3	21.63	0	0	0	0	0	0	2	3	NF	NF	NF	200000
sp|Q9CZM2|RL15_MOUSE	Rpl15	60S ribosomal protein L15 OS=Mus musculus GN=Rpl15 PE=2 SV=4	24.13	0	0	0	0	0	0	2	3	NF	NF	NF	190000
sp|P48962|ADT1_MOUSE	Slc25a4	ADP/ATP translocase 1 OS=Mus musculus GN=Slc25a4 PE=1 SV=4	32.88	0	0	0	0	0	0	2	3	NF	NF	NF	47000
sp|P19253|RL13A_MOUSE	Rpl13a	60S ribosomal protein L13a OS=Mus musculus GN=Rpl13a PE=1 SV=4	23.45	0	0	0	0	0	0	2	3	NF	NF	NF	140000
sp|P62301|RS13_MOUSE	Rps13	40S ribosomal protein S13 OS=Mus musculus GN=Rps13 PE=1 SV=2	17.21	0	0	0	0	0	0	2	3	NF	NF	NF	150000
sp|P07356|ANXA2_MOUSE	Anxa2	Annexin A2 OS=Mus musculus GN=Anxa2 PE=1 SV=2	38.65	0	0	0	0	0	0	2	2	NF	NF	NF	20000
tr|Q3UMT8|Q3UMT8_MOUSE	Hnrnpr	Putative uncharacterized protein OS=Mus musculus GN=Hnrnpr PE=2 SV=1	70.87	0	0	0	0	0	0	2	2	NF	NF	NF	82000
sp|Q62093|SRSF2_MOUSE	Srsf2	Serine/arginine-rich splicing factor 2 OS=Mus musculus GN=Srsf2 PE=1 SV=4	25.46	0	0	0	0	0	0	2	2	NF	NF	NF	48000
sp|Q9Z1T1|AP3B1_MOUSE	Ap3b1	AP-3 complex subunit beta-1 OS=Mus musculus GN=Ap3b1 PE=1 SV=2	122.66	0	0	0	0	0	0	2	2	NF	NF	NF	23000
sp|Q9Z108|STAU1_MOUSE	Stau1	Double-stranded RNA-binding protein Staufen homolog 1 OS=Mus musculus GN=Stau1 PE=1 SV=1	53.89	0	0	0	0	0	0	2	2	NF	NF	NF	19000
sp|O70133|DHX9_MOUSE	Dhx9	ATP-dependent RNA helicase A OS=Mus musculus GN=Dhx9 PE=1 SV=2	149.38	0	0	0	0	0	0	2	2	NF	NF	NF	25000
sp|P84104|SRSF3_MOUSE	Srsf3	Serine/arginine-rich splicing factor 3 OS=Mus musculus GN=Srsf3 PE=1 SV=1	19.32	0	0	0	0	0	0	2	2	NF	NF	NF	13000
sp|Q80T85|DCAF5_MOUSE	Dcaf5	DDB1- and CUL4-associated factor 5 OS=Mus musculus GN=Dcaf5 PE=1 SV=2	103.61	0	0	0	0	0	0	2	2	NF	NF	NF	44000
sp|Q9CZX8|RS19_MOUSE	Rps19	40S ribosomal protein S19 OS=Mus musculus GN=Rps19 PE=1 SV=3	16.08	0	0	0	0	0	0	2	2	NF	NF	NF	41000
sp|P01662|KV3AA_MOUSE		Ig kappa chain V-III region ABPC 22/PC 9245 OS=Mus musculus PE=1 SV=1	12.03	1	22	1	12	1	9	1	3	1400000	400000	240000	86000
tr|Q5R3X4|Q5R3X4_MOUSE		CH2 domain (Fragment) OS=Mus musculus PE=4 SV=1	12.3	1	5	1	6	1	8	1	6	45000	47000	58000	40000
tr|A0A0B4J1P3|A0A0B4J1P3_MOUSE	Ighv9-1	Immunoglobulin heavy variable 9-1 (Fragment) OS=Mus musculus GN=Ighv9-1 PE=4 SV=1	13.2	1	16	1	9	0	0	0	0	53000	21000	NF	NF
sp|Q9D6F9|TBB4A_MOUSE	Tubb4a	Tubulin beta-4A chain OS=Mus musculus GN=Tubb4a PE=1 SV=3	49.55	1	4	1	7	0	0	1	4	160000	400000	NF	380000
tr|D4N6R6|D4N6R6_MUSMC	Hbbt1	Beta-globin OS=Mus musculus castaneus GN=Hbbt1 PE=3 SV=1	15.81	1	4	1	5	1	2	1	3	760000	730000	23000	230000
tr|Q792Z1|Q792Z1_MOUSE	Try10	MCG140784 OS=Mus musculus GN=Try10 PE=1 SV=1	26.2	1	2	1	4	1	2	1	3	140000	280000	47000	250000
sp|P20152|VIME_MOUSE	Vim	Vimentin OS=Mus musculus GN=Vim PE=1 SV=3	53.66	0	0	1	2	1	8	0	0	NF	7400	33000	NF
sp|P68372|TBB4B_MOUSE	Tubb4b	Tubulin beta-4B chain OS=Mus musculus GN=Tubb4b PE=1 SV=1	49.8	1	2	1	2	0	0	1	2	92000	110000	NF	360000
sp|P01942|HBA_MOUSE	Hba	Hemoglobin subunit alpha OS=Mus musculus GN=Hba PE=1 SV=2	15.08	1	3	1	2	0	0	0	0	370000	250000	NF	NF
sp|Q80V72|IP6K2_MOUSE	Ip6k2	Inositol hexakisphosphate kinase 2 OS=Mus musculus GN=Ip6k2 PE=2 SV=2	51.61	0	0	0	0	0	0	1	5	NF	NF	NF	39000
tr|A0A0A6YWR2|A0A0A6YWR2_MOUSE	Ighg1	Ig gamma-1 chain C region secreted form (Fragment) OS=Mus musculus GN=Ighg1 PE=1 SV=1	43.4	1	1	1	1	1	3	0	0	3700	4500	9700	NF
tr|A2MY50|A2MY50_MOUSE		Anti-acid phosphatase variable light chain 11 (Fragment) OS=Mus musculus PE=2 SV=1	12.45	1	1	1	1	1	3	0	0	13000	14000	54000	NF
sp|P14206|RSSA_MOUSE	Rpsa	40S ribosomal protein SA OS=Mus musculus GN=Rpsa PE=1 SV=4	32.82	1	1	1	2	0	0	1	1	3000	4700	NF	11000
sp|P63101|1433Z_MOUSE	Ywhaz	14-3-3 protein zeta/delta OS=Mus musculus GN=Ywhaz PE=1 SV=1	27.75	1	2	1	1	0	0	1	1	11000	4200	NF	11000
tr|Q811U6|Q811U6_MOUSE		Anti-human Fc gamma receptor III 3G8 kappa light chain variable region (Fragment) OS=Mus musculus PE=2 SV=1	12.09	1	3	0	0	0	0	1	1	29000	NF	NF	5600
tr|A0A097PUD0|A0A097PUD0_MOUSE		Anti-dectin-1 15E2 light chain OS=Mus musculus PE=2 SV=1	25.6	0	0	0	0	0	0	1	4	NF	NF	NF	26000
sp|Q61171|PRDX2_MOUSE	Prdx2	Peroxiredoxin-2 OS=Mus musculus GN=Prdx2 PE=1 SV=3	21.77	1	1	1	2	0	0	1	1	33000	70000	NF	73000
sp|Q60668|HNRPD_MOUSE	Hnrnpd	Heterogeneous nuclear ribonucleoprotein D0 OS=Mus musculus GN=Hnrnpd PE=1 SV=2	38.33	1	1	1	1	0	0	1	1	18000	34000	NF	41000
sp|Q9CR57|RL14_MOUSE	Rpl14	60S ribosomal protein L14 OS=Mus musculus GN=Rpl14 PE=1 SV=3	23.55	0	0	0	0	0	0	1	3	NF	NF	NF	55000
sp|P29341|PABP1_MOUSE	Pabpc1	Polyadenylate-binding protein 1 OS=Mus musculus GN=Pabpc1 PE=1 SV=2	70.63	1	1	1	1	0	0	1	1	4700	6200	NF	20000
tr|Q91YC8|Q91YC8_MOUSE	Ddb1	Damaged-DNA recognition protein 1 OS=Mus musculus GN=Ddb1 PE=2 SV=1	110.42	0	0	0	0	0	0	1	2	NF	NF	NF	57000
sp|P62849|RS24_MOUSE	Rps24	40S ribosomal protein S24 OS=Mus musculus GN=Rps24 PE=1 SV=1	15.41	0	0	0	0	0	0	1	2	NF	NF	NF	77000
sp|Q6ZWV3|RL10_MOUSE	Rpl10	60S ribosomal protein L10 OS=Mus musculus GN=Rpl10 PE=1 SV=3	24.59	0	0	0	0	0	0	1	2	NF	NF	NF	34000
sp|Q2VPQ9|EAF6_MOUSE	Meaf6	Chromatin modification-related protein MEAF6 OS=Mus musculus GN=Meaf6 PE=1 SV=1	21.64	1	2	0	0	0	0	0	0	8600	NF	NF	NF
sp|P09405|NUCL_MOUSE	Ncl	Nucleolin OS=Mus musculus GN=Ncl PE=1 SV=2	76.68	0	0	0	0	0	0	1	2	NF	NF	NF	25000
sp|Q6ZWU9|RS27_MOUSE	Rps27	40S ribosomal protein S27 OS=Mus musculus GN=Rps27 PE=1 SV=3	9.45	0	0	0	0	0	0	1	2	NF	NF	NF	110000
sp|O35988|SDC4_MOUSE	Sdc4	Syndecan-4 OS=Mus musculus GN=Sdc4 PE=1 SV=1	21.47	0	0	0	0	0	0	1	2	NF	NF	NF	40000
sp|O09167|RL21_MOUSE	Rpl21	60S ribosomal protein L21 OS=Mus musculus GN=Rpl21 PE=1 SV=3	18.55	0	0	0	0	0	0	1	2	NF	NF	NF	8300
sp|Q8BTM8|FLNA_MOUSE	Flna	Filamin-A OS=Mus musculus GN=Flna PE=1 SV=5	281.05	0	0	0	0	1	1	1	1	NF	NF	2000	6100
sp|A2BIM8|MUP18_MOUSE	Mup18	Major urinary protein 18 OS=Mus musculus GN=Mup18 PE=3 SV=1	20.75	1	1	1	1	0	0	0	0	7300	12000	NF	NF
tr|Q8BIS2|Q8BIS2_MOUSE	Krt90	Putative uncharacterized protein OS=Mus musculus GN=Krt90 PE=2 SV=1	58.23	0	0	1	2	0	0	0	0	NF	23000	NF	NF
sp|Q99020|ROAA_MOUSE	Hnrnpab	Heterogeneous nuclear ribonucleoprotein A/B OS=Mus musculus GN=Hnrnpab PE=1 SV=1	30.81	0	0	1	1	0	0	1	1	NF	3200	NF	7300
tr|Q9Z2L2|Q9Z2L2_MOUSE	Hspb1	Truncated hsp25 (Fragment) OS=Mus musculus GN=Hspb1 PE=2 SV=1	9.41	1	2	0	0	0	0	0	0	18000	NF	NF	NF
sp|P48678|LMNA_MOUSE	Lmna	Prelamin-A/C OS=Mus musculus GN=Lmna PE=1 SV=2	74.19	1	2	0	0	0	0	0	0	13000	NF	NF	NF
sp|P62858|RS28_MOUSE	Rps28	40S ribosomal protein S28 OS=Mus musculus GN=Rps28 PE=1 SV=1	7.84	0	0	1	1	0	0	1	1	NF	2500	NF	11000
sp|Q64336|TBR1_MOUSE	Tbr1	T-box brain protein 1 OS=Mus musculus GN=Tbr1 PE=1 SV=2	73.89	0	0	0	0	0	0	1	2	NF	NF	NF	13000
sp|P41105|RL28_MOUSE	Rpl28	60S ribosomal protein L28 OS=Mus musculus GN=Rpl28 PE=1 SV=2	15.72	0	0	0	0	1	1	1	1	NF	NF	3100	30000
sp|Q61656|DDX5_MOUSE	Ddx5	Probable ATP-dependent RNA helicase DDX5 OS=Mus musculus GN=Ddx5 PE=1 SV=2	69.25	1	1	0	0	0	0	1	1	6000	NF	NF	21000
sp|P61358|RL27_MOUSE	Rpl27	60S ribosomal protein L27 OS=Mus musculus GN=Rpl27 PE=1 SV=2	15.79	0	0	0	0	0	0	1	2	NF	NF	NF	290000
sp|Q9JKB3|YBOX3_MOUSE	Ybx3	Y-box-binding protein 3 OS=Mus musculus GN=Ybx3 PE=1 SV=2	38.79	0	0	0	0	0	0	1	1	NF	NF	NF	13000
sp|Q922J9|FACR1_MOUSE	Far1	Fatty acyl-CoA reductase 1 OS=Mus musculus GN=Far1 PE=1 SV=1	59.4	0	0	0	0	0	0	1	1	NF	NF	NF	9600
sp|Q8BP92|RCN2_MOUSE	Rcn2	Reticulocalbin-2 OS=Mus musculus GN=Rcn2 PE=1 SV=1	37.25	0	0	0	0	0	0	1	1	NF	NF	NF	9500
sp|Q9Z1X4|ILF3_MOUSE	Ilf3	Interleukin enhancer-binding factor 3 OS=Mus musculus GN=Ilf3 PE=1 SV=2	95.96	0	0	0	0	0	0	1	1	NF	NF	NF	4900
sp|P17897|LYZ1_MOUSE	Lyz1	Lysozyme C-1 OS=Mus musculus GN=Lyz1 PE=1 SV=1	16.78	1	1	0	0	0	0	0	0	7600	NF	NF	NF
sp|O35465|FKBP8_MOUSE	Fkbp8	Peptidyl-prolyl cis-trans isomerase FKBP8 OS=Mus musculus GN=Fkbp8 PE=1 SV=2	43.5	0	0	0	0	0	0	1	1	NF	NF	NF	7700
sp|P62267|RS23_MOUSE	Rps23	40S ribosomal protein S23 OS=Mus musculus GN=Rps23 PE=1 SV=3	15.8	0	0	0	0	0	0	1	1	NF	NF	NF	25000
sp|P47738|ALDH2_MOUSE	Aldh2	Aldehyde dehydrogenase, mitochondrial OS=Mus musculus GN=Aldh2 PE=1 SV=1	56.5	0	0	0	0	0	0	1	1	NF	NF	NF	4100
sp|Q9DBG6|RPN2_MOUSE	Rpn2	Dolichyl-diphosphooligosaccharide--protein glycosyltransferase subunit 2 OS=Mus musculus GN=Rpn2 PE=1 SV=1	69.02	0	0	0	0	0	0	1	1	NF	NF	NF	5800
sp|Q99JY0|ECHB_MOUSE	Hadhb	Trifunctional enzyme subunit beta, mitochondrial OS=Mus musculus GN=Hadhb PE=1 SV=1	51.35	0	0	0	0	0	0	1	1	NF	NF	NF	17000
sp|P54869|HMCS2_MOUSE	Hmgcs2	Hydroxymethylglutaryl-CoA synthase, mitochondrial OS=Mus musculus GN=Hmgcs2 PE=1 SV=2	56.79	0	0	0	0	0	0	1	1	NF	NF	NF	16000
sp|Q80UY2|KCMF1_MOUSE	Kcmf1	E3 ubiquitin-protein ligase KCMF1 OS=Mus musculus GN=Kcmf1 PE=1 SV=1	41.76	0	0	0	0	0	0	1	1	NF	NF	NF	7500
sp|P17918|PCNA_MOUSE	Pcna	Proliferating cell nuclear antigen OS=Mus musculus GN=Pcna PE=1 SV=2	28.77	0	0	0	0	0	0	1	1	NF	NF	NF	4800
sp|Q99LB7|SARDH_MOUSE	Sardh	Sarcosine dehydrogenase, mitochondrial OS=Mus musculus GN=Sardh PE=1 SV=1	101.62	0	0	1	1	0	0	0	0	NF	4800	NF	NF
sp|Q8VEM8|MPCP_MOUSE	Slc25a3	Phosphate carrier protein, mitochondrial OS=Mus musculus GN=Slc25a3 PE=1 SV=1	39.61	0	0	0	0	0	0	1	1	NF	NF	NF	170000
sp|P10107|ANXA1_MOUSE	Anxa1	Annexin A1 OS=Mus musculus GN=Anxa1 PE=1 SV=2	38.71	1	1	0	0	0	0	0	0	17000	NF	NF	NF
sp|Q9CQE8|CN166_MOUSE		UPF0568 protein C14orf166 homolog OS=Mus musculus PE=1 SV=1	28.13	0	0	0	0	0	0	1	1	NF	NF	NF	3700
sp|Q8BTF8|RALYL_MOUSE	Ralyl	RNA-binding Raly-like protein OS=Mus musculus GN=Ralyl PE=2 SV=1	32.43	0	0	0	0	0	0	1	1	NF	NF	NF	5700
sp|Q9D2Q8|S10AE_MOUSE	S100a14	Protein S100-A14 OS=Mus musculus GN=S100a14 PE=1 SV=1	11.59	0	0	1	1	0	0	0	0	NF	3900	NF	NF
sp|Q62318|TIF1B_MOUSE	Trim28	Transcription intermediary factor 1-beta OS=Mus musculus GN=Trim28 PE=1 SV=3	88.79	0	0	0	0	0	0	1	1	NF	NF	NF	9200
sp|Q7TMM9|TBB2A_MOUSE	Tubb2a	Tubulin beta-2A chain OS=Mus musculus GN=Tubb2a PE=1 SV=1	49.87	0	0	0	0	0	0	1	1	NF	NF	NF	13000
sp|Q6Y7W8|GGYF2_MOUSE	Gigyf2	GRB10-interacting GYF protein 2 OS=Mus musculus GN=Gigyf2 PE=1 SV=2	149.1	1	1	0	0	0	0	0	0	7000	NF	NF	NF
sp|Q62186|SSRD_MOUSE	Ssr4	Translocon-associated protein subunit delta OS=Mus musculus GN=Ssr4 PE=1 SV=1	18.92	0	0	0	0	0	0	1	1	NF	NF	NF	9200
sp|P11103|PARP1_MOUSE	Parp1	Poly [ADP-ribose] polymerase 1 OS=Mus musculus GN=Parp1 PE=1 SV=3	113.03	1	1	0	0	0	0	0	0	1500	NF	NF	NF
sp|Q91WS4|BHMT2_MOUSE	Bhmt2	S-methylmethionine--homocysteine S-methyltransferase BHMT2 OS=Mus musculus GN=Bhmt2 PE=1 SV=2	39.85	0	0	1	1	0	0	0	0	NF	8600	NF	NF
sp|Q01853|TERA_MOUSE	Vcp	Transitional endoplasmic reticulum ATPase OS=Mus musculus GN=Vcp PE=1 SV=4	89.27	0	0	0	0	0	0	1	1	NF	NF	NF	4000
sp|P51410|RL9_MOUSE	Rpl9	60S ribosomal protein L9 OS=Mus musculus GN=Rpl9 PE=2 SV=2	21.87	0	0	0	0	0	0	1	1	NF	NF	NF	20000
sp|P61979|HNRPK_MOUSE	Hnrnpk	Heterogeneous nuclear ribonucleoprotein K OS=Mus musculus GN=Hnrnpk PE=1 SV=1	50.94	0	0	0	0	0	0	1	1	NF	NF	NF	4700
sp|P63037|DNJA1_MOUSE	Dnaja1	DnaJ homolog subfamily A member 1 OS=Mus musculus GN=Dnaja1 PE=1 SV=1	44.84	0	0	0	0	0	0	1	1	NF	NF	NF	12000
sp|Q9CPR4|RL17_MOUSE	Rpl17	60S ribosomal protein L17 OS=Mus musculus GN=Rpl17 PE=1 SV=3	21.41	0	0	0	0	0	0	1	1	NF	NF	NF	79000
sp|Q9D1R9|RL34_MOUSE	Rpl34	60S ribosomal protein L34 OS=Mus musculus GN=Rpl34 PE=1 SV=2	13.28	0	0	0	0	0	0	1	1	NF	NF	NF	120000
sp|Q61545|EWS_MOUSE	Ewsr1	RNA-binding protein EWS OS=Mus musculus GN=Ewsr1 PE=1 SV=2	68.42	1	1	0	0	0	0	0	0	4500	NF	NF	NF
sp|Q8C5T8|CC113_MOUSE	Ccdc113	Coiled-coil domain-containing protein 113 OS=Mus musculus GN=Ccdc113 PE=2 SV=1	44.19	0	0	1	1	0	0	0	0	NF	3000	NF	NF
sp|B2RQC6|PYR1_MOUSE	Cad	CAD protein OS=Mus musculus GN=Cad PE=1 SV=1	243.08	0	0	0	0	0	0	1	1	NF	NF	NF	9200
tr|Q80ZM5|Q80ZM5_MOUSE	H1fx	H1 histone family, member X OS=Mus musculus GN=H1fx PE=1 SV=1	20.14	0	0	0	0	0	0	1	1	NF	NF	NF	9300
sp|P62751|RL23A_MOUSE	Rpl23a	60S ribosomal protein L23a OS=Mus musculus GN=Rpl23a PE=1 SV=1	17.68	1	1	0	0	0	0	0	0	5600	NF	NF	NF
sp|P16381|DDX3L_MOUSE	D1Pas1	Putative ATP-dependent RNA helicase Pl10 OS=Mus musculus GN=D1Pas1 PE=1 SV=1	73.1	0	0	0	0	0	0	1	1	NF	NF	NF	7900
sp|Q6ZWV7|RL35_MOUSE	Rpl35	60S ribosomal protein L35 OS=Mus musculus GN=Rpl35 PE=1 SV=1	14.54	0	0	0	0	0	0	1	1	NF	NF	NF	88000
sp|O54774|AP3D1_MOUSE	Ap3d1	AP-3 complex subunit delta-1 OS=Mus musculus GN=Ap3d1 PE=1 SV=1	135	0	0	0	0	0	0	1	1	NF	NF	NF	7400
sp|P05202|AATM_MOUSE	Got2	Aspartate aminotransferase, mitochondrial OS=Mus musculus GN=Got2 PE=1 SV=1	47.38	0	0	0	0	0	0	1	1	NF	NF	NF	8600
sp|Q7TMK9|HNRPQ_MOUSE	Syncrip	Heterogeneous nuclear ribonucleoprotein Q OS=Mus musculus GN=Syncrip PE=1 SV=2	69.59	0	0	0	0	0	0	1	1	NF	NF	NF	18000
sp|Q91WT8|RBM47_MOUSE	Rbm47	RNA-binding protein 47 OS=Mus musculus GN=Rbm47 PE=1 SV=1	64.02	0	0	1	1	0	0	0	0	NF	13000	NF	NF
sp|P62852|RS25_MOUSE	Rps25	40S ribosomal protein S25 OS=Mus musculus GN=Rps25 PE=1 SV=1	13.73	0	0	0	0	0	0	1	1	NF	NF	NF	41000
sp|Q80X50|UBP2L_MOUSE	Ubap2l	Ubiquitin-associated protein 2-like OS=Mus musculus GN=Ubap2l PE=1 SV=1	116.73	1	1	0	0	0	0	0	0	3400	NF	NF	NF
sp|P52431|DPOD1_MOUSE	Pold1	DNA polymerase delta catalytic subunit OS=Mus musculus GN=Pold1 PE=1 SV=2	123.71	0	0	0	0	0	0	1	1	NF	NF	NF	6800
sp|Q4U4S6|XIRP2_MOUSE	Xirp2	Xin actin-binding repeat-containing protein 2 OS=Mus musculus GN=Xirp2 PE=1 SV=1	427.99	1	1	0	0	0	0	0	0	7200	NF	NF	NF
tr|A0A0G2JEZ1|A0A0G2JEZ1_MOUSE	Pth1r	Parathyroid hormone/parathyroid hormone-related peptide receptor (Fragment) OS=Mus musculus GN=Pth1r PE=4 SV=1	6.14	0	0	1	1	0	0	0	0	NF	13000	NF	NF
sp|P24369|PPIB_MOUSE	Ppib	Peptidyl-prolyl cis-trans isomerase B OS=Mus musculus GN=Ppib PE=1 SV=2	23.7	0	0	1	1	0	0	0	0	NF	5700	NF	NF
sp|Q3UHJ0|AAK1_MOUSE	Aak1	AP2-associated protein kinase 1 OS=Mus musculus GN=Aak1 PE=1 SV=2	103.28	0	0	0	0	1	1	0	0	NF	NF	7700	NF
sp|P43276|H15_MOUSE	Hist1h1b	Histone H1.5 OS=Mus musculus GN=Hist1h1b PE=1 SV=2	22.56	0	0	1	1	0	0	0	0	NF	18000	NF	NF
tr|E9Q2E4|E9Q2E4_MOUSE	Gm15800	Uncharacterized protein OS=Mus musculus GN=Gm15800 PE=1 SV=2	483.82	0	0	1	1	0	0	0	0	NF	5700	NF	NF
sp|Q62053|PE2R2_MOUSE	Ptger2	Prostaglandin E2 receptor EP2 subtype OS=Mus musculus GN=Ptger2 PE=2 SV=1	40.45	0	0	1	1	0	0	0	0	NF	11000	NF	NF
