## Supplementary material for "IP6K1 interacts with the syndecan SDC4 to support secretory granule biogenesis in gastric chief cells": Table S2

### Sheet: Fig 7A_Venn_diagram_AGS
	IP6K1 interactome in AGS cells
	GFP (Combined_Replicates)	IP6K1 (Combined_Replicates)
GFP and IP6K1 interactors	Acaa2	Acaa2
	Acaca	Acaca
	Acacb	Acacb
	Actb	Actb
	Alb	Alb
	Atp2a2	Atp2a2
	Atp5a1	Atp5a1
	Atp5b	Atp5b
	Cat	Cat
	Cps1	Cps1
	Dbt	Dbt
	Ddx5	Ddx5
	Eef1a1	Eef1a1
	Eif4a2	Eif4a2
	Eno1	Eno1
	Glud1	Glud1
	Hbb-b1	Hbb-b1
	Hbbt1	Hbbt1
	Hist1h1d	Hist1h1d
	Hist1h2ad	Hist1h2ad
	Hist1h4a	Hist1h4a
	Hnrnpab	Hnrnpab
	Hnrnpd	Hnrnpd
	Hnrnpm	Hnrnpm
	Hnrnpu	Hnrnpu
	Hsp90aa1	Hsp90aa1
	Hsp90ab1	Hsp90ab1
	Hsp90b1	Hsp90b1
	Hspa1b	Hspa1b
	Hspa5	Hspa5
	Hspa8	Hspa8
	Hspa9	Hspa9
	Hspd1	Hspd1
	Igh-1a	Igh-1a
	Ighg1	Ighg1
	Ip6k1	Ip6k1
	Mccc2	Mccc2
	Pabpc1	Pabpc1
	Pc	Pc
	Pccb	Pccb
	Prdx2	Prdx2
	Rpl11	Rpl11
	Rpl12	Rpl12
	Rpl22	Rpl22
	Rpl24	Rpl24
	Rps14	Rps14
	Rps20	Rps20
	Rps27a	Rps27a
	Rps28	Rps28
	Rps3	Rps3
	Rps6	Rps6
	Rps8	Rps8
	Rpsa	Rpsa
	Sirt2	Sirt2
	Try10	Try10
	Tuba1a	Tuba1a
	Tubb2b	Tubb2b
	Tubb3	Tubb3
	Tubb4a	Tubb4a
	Tubb4b	Tubb4b
	Tubb5	Tubb5
	Vim	Vim
	Ybx1	Ybx1
	Ywhaz	Ywhaz
Unique GFP interactors	Fabp1
	Serpinh1
	Ighv9-1
	Hba
	Mup18
	Meaf6
	Hspb1
	Lmna
	Lyz1
	Anxa1
	Gigyf2
	Parp1
	Ewsr1
	Rpl23a
	Ubap2l
	Xirp2
	Krt90
	Sardh
	S100a14
	Bhmt2
	Ccdc113
	Rbm47
	Pth1r
	Ppib
	Hist1h1b
	Gm15800
	Ptger2
Unique IP6K1 interactors		Ube4a
		Usp9x
		Rpl7a
		Rpl8
		Rps2
		Flna
		Rpl7
		Rpl28
		Aak1
		Ubr4
		Ddb1
		Rps9
		Rps18
		Rps16
		Hist1h2bk
		Rps3a
		Rps4x
		Rpl4
		Rpl3
		Hspa2
		Rpl23
		Hnrnph1
		Ahcyl1
		Rplp0
		Rbm39
		Ahcyl2
		Ubxn4
		Rps26
		Rpl19
		Slc25a5
		Rplp2
		Hnrnpc
		Rpl31
		Rps15a
		Rpl18
		Rpl15
		Slc25a4
		Rpl13a
		Rps13
		Anxa2
		Hnrnpr
		Srsf2
		Ap3b1
		Stau1
		Dhx9
		Srsf3
		Dcaf5
		Rps19
		Ip6k2
		Rpl14
		Rps24
		Rpl10
		Ncl
		Rps27
		Sdc4
		Rpl21
		Tbr1
		Rpl27
		Ybx3
		Far1
		Rcn2
		Ilf3
		Fkbp8
		Rps23
		Aldh2
		Rpn2
		Hadhb
		Hmgcs2
		Kcmf1
		Pcna
		Slc25a3
		Ralyl
		Trim28
		Tubb2a
		Ssr4
		Vcp
		Rpl9
		Hnrnpk
		Dnaja1
		Rpl17
		Rpl34
		Cad
		H1fx
		D1Pas1
		Rpl35
		Ap3d1
		Got2
		Syncrip
		Rps25
		Pold1
