## Supplementary material for "IP6K1 interacts with the syndecan SDC4 to support secretory granule biogenesis in gastric chief cells": Table S3

### Sheet: Fig 7B_Venn_Diagram_HEKvsAGS_IP
	IP6K1 interactome HEK293T vs AGS				Common to HEK293T and AGS
					Unique to AGS
	HEK293T_IP6K1 interactors		AGS_IP6K1 interactors		Unique to HEK293T
1	AHCYL1	1	AHCYL1
2	AHCYL2	2	AHCYL2
3	AP3B1	3	AP3B1
4	DNAJA1	4	DNAJA1
5	FAR1	5	FAR1
6	FKBP8	6	FKBP8
7	FLNA	7	FLNA
8	H1FX	8	H1FX
9	HNRNPC	9	HNRNPC
10	ILF3	10	ILF3
11	IP6K2	11	IP6K2
12	POLD1	12	POLD1
13	RBM39	13	RBM39
14	RCN2	14	RCN2
15	RPL10	15	RPL10
16	RPL17	16	RPL17
17	RPL19	17	RPL19
18	RPL23	18	RPL23
19	RPL27	19	RPL27
20	RPL31	20	RPL31
21	RPL35	21	RPL35
22	RPL4	22	RPL4
23	RPL7	23	RPL7
24	RPL8	24	RPL8
25	RPLP2	25	RPLP2
26	RPS13	26	RPS13
27	RPS18	27	RPS18
28	RPS19	28	RPS19
29	RPS23	29	RPS23
30	RPS24	30	RPS24
31	RPS25	31	RPS25
32	RPS26	32	RPS26
33	RPS3A	33	RPS3A
34	RPS9	34	RPS9
35	SLC25A4	35	SLC25A4
36	SRSF2	36	SRSF2
37	SRSF3	37	SRSF3
38	UBE4A	38	UBE4A
39	UBR4	39	UBR4
40	UBXN4	40	UBXN4
41	USP9X	41	USP9X
		42	AAK1
		43	ALDH2
		44	ANXA2
		45	AP3D1
		46	CAD
		47	D1PAS1
		48	DCAF5
		49	DDB1
		50	DHX9
		51	GOT2
		52	HADHB
		53	HIST1H2BK
		54	HMGCS2
		55	HNRNPH1
		56	HNRNPK
		57	HNRNPR
		58	HSPA2
		59	KCMF1
		60	NCL
		61	PCNA
		62	RALYL
		63	RPL13A
		64	RPL14
		65	RPL15
		66	RPL18
		67	RPL21
		68	RPL28
		69	RPL3
		70	RPL34
		71	RPL7A
		72	RPL9
		73	RPLP0
		74	RPN2
		75	RPS15A
		76	RPS16
		77	RPS2
		78	RPS27
		79	RPS4X
		80	SDC4
		81	SLC25A3
		82	SLC25A5
		83	SSR4
		84	STAU1
		85	SYNCRIP
		86	TBR1
		87	TRIM28
		88	TUBB2A
		89	VCP
		90	YBX3
42	AARSD1
43	ACAD9
44	ACAT1
45	ACLY
46	ACOT8
47	ACTA2
48	ACTR1A
49	AHCY
50	AHSA1
51	AIMP1
52	AKAP8L
53	ALDH18A1
54	ALDH1B1
55	ALDH3A2
56	ALDOA
57	ANAPC1
58	ANKRD17
59	ANP32A
60	ANP32B
61	ANP32E
62	AP1B1
63	AP1M1
64	AP2A2
65	AP2B1
66	AP3S1
67	ARAF
68	ARCN1
69	ARFIP1
70	ARIH1
71	ARIH2
72	ARMC8
73	ATL2
74	ATP2B4
75	ATP5C1
76	ATP5J2
77	ATP5O
78	BANF1
79	BCCIP
80	BOLA2
81	C14orf166
82	CAMK2D
83	CAMK2G
84	CAND2
85	CAPRIN1
86	CCAR2
87	CCDC47
88	CCNB1
89	CCT6B
90	CDC42
91	CDC45
92	CDK1
93	CDK5
94	CHD4
95	CHEK2
96	CHP1
97	CISD2
98	CKAP4
99	CLCN7
100	CLNS1A
101	COASY
102	COPA
103	COPG2
104	COPS4
105	CPSF6
106	CSDE1
107	CSNK2A1
108	CSNK2A2
109	CSNK2B
110	CTPS2
111	CUL1
112	CUL2
113	CUL3
114	CUL4B
115	CUL5
116	DAP3
117	DBT
118	DCAF1
119	DCAF16
120	DCAF8
121	DCTN4
122	DDOST
123	DDX1
124	DDX21
125	DDX3X
126	DDX3Y
127	DDX5
128	DHCR7
129	DHX15
130	DHX30
131	DHX36
132	DHX57
133	DIS3
134	DNAAF5
135	DNAJA2
136	DNAJC9
137	DPM1
138	DRG1
139	EAF1
140	EEF1A2
141	EEF1B2
142	EIF2A
143	EIF2AK2
144	EIF2S2
145	EIF3A
146	EIF3B
147	EIF3D
148	EIF3F
149	EIF3K
150	EIF3L
151	EIF4G1
152	EIF4G2
153	EIF5
154	ELAC2
155	EMD
156	ENKD1
157	ENO3
158	ETFA
159	EXD2
160	EXOSC7
161	FAM120A
162	FAM192A
163	FAM98B
164	FARSA
165	FASTKD2
166	FBXO3
167	FEN1
168	FHL1
169	FIGNL1
170	FLNB
171	G3BP1
172	GALK1
173	GAPVD1
174	GART
175	GCN1L1
176	GID8
177	GLRX3
178	GNL3
179	GPALPP1
180	GPC6
181	GPI
182	GRWD1
183	GSTP1
184	GTF2I
185	GTPBP1
186	GYS1
187	HACD3
188	HADHA
189	HDAC2
190	HDLBP
191	HEATR3
192	HIST1H1A
193	HIST1H1C
194	HIST1H2BH
195	HIST2H2BD
196	HK1
197	HNRNPA1
198	HNRNPA3
199	HNRNPAB
200	HNRNPH2
201	HNRNPUL2
202	HP1BP3
203	HSD17B10
204	HSP90AA2P
205	HSPBP1
206	HTATSF1
207	HTT
208	IARS2
209	IDH3A
210	IDH3B
211	IGF2BP3
212	IGHA1
213	IKBKAP
214	ILF2
215	ILVBL
216	IMMT
217	IMPDH2
218	IPO4
219	IQCB1
220	IRS4
221	KARS
222	KCTD12
223	KHSRP
224	KPNA1
225	KPNA3
226	KPNA5
227	KPNA6
228	LARP1
229	LARP1B
230	LARP4
231	LARP4B
232	LARP7
233	LBR
234	LLGL1
235	LMAN1
236	LMNA
237	LPCAT1
238	LRRC1
239	LRRC59
240	LSM3
241	LUC7L2
242	LYAR
243	MAGED1
244	MAGED2
245	MAP7D1
246	MAPK10
247	MATR3
248	MCAT
249	MCM2
250	MCM4
251	MCM5
252	MED23
253	METTL3
254	MOGS
255	MRPL1
256	MRPL12
257	MRPL15
258	MRPL17
259	MRPL18
260	MRPL20
261	MRPL22
262	MRPL28
263	MRPL3
264	MRPL37
265	MRPL39
266	MRPL40
267	MRPL41
268	MRPL44
269	MRPL46
270	MRPL49
271	MRPL50
272	MRPL54
273	MRPL58
274	MRPL9
275	MRPS10
276	MRPS11
277	MRPS14
278	MRPS15
279	MRPS16
280	MRPS17
281	MRPS18B
282	MRPS2
283	MRPS21
284	MRPS22
285	MRPS23
286	MRPS25
287	MRPS26
288	MRPS27
289	MRPS28
290	MRPS30
291	MRPS35
292	MRPS5
293	MRPS7
294	MRPS9
295	MSH2
296	MTERF3
297	MTHFD2
298	MYBBP1A
299	MYH9
300	NACA
301	NAF1
302	NAP1L1
303	NAP1L4
304	NCAPD2
305	NCBP1
306	NCLN
307	NDUFA4
308	NDUFS2
309	NDUFS3
310	NME2
311	NOA1
312	NOLC1
313	NONO
314	NOP56
315	NOP9
316	NRBP1
317	NRDC
318	NSDHL
319	NSF
320	NSUN2
321	NTPCR
322	NUP205
323	NUP93
324	NXN
325	OLA1
326	OSBPL8
327	OXSR1
328	P4HB
329	PABPC4
330	PABPN1
331	PAPSS1
332	PCK2
333	PDE12
334	PDIA6
335	PFKP
336	PFN1
337	PJA2
338	PKMYT1
339	PLS3
340	POLDIP2
341	POLR2A
342	POLR2B
343	POLR2C
344	POP1
345	POP7
346	PPIB
347	PPM1G
348	PPP2CA
349	PPP2R1B
350	PPP2R5D
351	PPP6R3
352	PRKCI
353	PRKD1
354	PRKDC
355	PRMT1
356	PRSS3
357	PSMA8
358	PSMC6
359	PSMD11
360	PSMD13
361	PSMD14
362	PSMD3
363	PTCD3
364	PTPMT1
365	PUF60
366	PYGB
367	PYM1
368	QARS
369	QSOX2
370	RAB1A
371	RAD18
372	RANBP9
373	RBM42
374	RBMX
375	RCN1
376	RFC5
377	RIF1
378	RPL10L
379	RPL12
380	RPL13
381	RPL22
382	RPL23A
383	RPL27A
384	RPL29
385	RPL5
386	RPL6
387	RPLP1
388	RPS10
389	RPS10P5
390	RPS11
391	RPS17
392	RPS20
393	RPS26P11
394	RPS28
395	RPS29
396	RPS4Y1
397	RPS6
398	RPS6KA2
399	RPS6KA3
400	RPS7
401	RPS8
402	RPSA
403	RSL1D1
404	RTCA
405	RTCB
406	SACM1L
407	SART3
408	SCAF4
409	SEC23A
410	SERBP1
411	SERPINH1
412	SET
413	SF3A3
414	SF3B3
415	SFXN1
416	SHMT1
417	SHMT2
418	SIRT1
419	SKIV2L2
420	SKP2
421	SLC16A1
422	SLC25A1
423	SLC25A10
424	SLC25A11
425	SLC25A40
426	SLC3A2
427	SLIRP
428	SNRPA1
429	SNRPB
430	SNRPB2
431	SNRPD1
432	SNRPD2
433	SNRPE
434	SNRPF
435	SOD1
436	SRCAP
437	SRPK1
438	SRSF5
439	SRSF6
440	SRSF7
441	SRSF8
442	SSR1
443	SSR3
444	STAT1
445	STIP1
446	STOML2
447	TBC1D9B
448	TBRG4
449	TCOF1
450	TECR
451	THUMPD3
452	TIMM44
453	TMEM109
454	TMEM165
455	TMEM33
456	TMPO
457	TNPO3
458	TOMM20
459	TPP1
460	tr|B4DX69|B4DX69_HUMAN
461	TRAK2
462	TRIM33
463	TRIP13
464	TRMT10C
465	TRMT112
466	TROVE2
467	TSFM
468	TSR1
469	TUBA3C
470	TUBAL3
471	TUBB3
472	TUBB6
473	U2AF1L5
474	U2AF2
475	UBAP2L
476	UBE2O
477	UBR5
478	UBTF
479	UMPS
480	USP10
481	USP11
482	USP47
483	USP7
484	VIM
485	VPS35
486	WDR77
487	XPO5
488	XRCC5
489	YTHDF2
490	YWHAB
491	YWHAH
492	YWHAQ
493	ZC3HAV1
494	ZCCHC6
495	ZNF428
496	ZNHIT6
497	ZYX
