## Supplementary material for "IP6K1 interacts with the syndecan SDC4 to support secretory granule biogenesis in gastric chief cells": Table S4

### Sheet: GO_BP_IP6K1_AGS_interactors
Gene ontology analysis of 49 IP6K1 interacting proteins uniquely observed in AGS cells performed using the Enrichr online tool (https://maayanlab.cloud/Enrichr/).
Exocytosis GO terms are highlighted
Biological Process GO Term	P-value	Adjusted P-value	Odds Ratio	Combined Score	Genes
Cytoplasmic Translation (GO:0002181)	1.50401e-25	6.13638e-23	113.318	6476.84	RPL3;RPL21;RPL34;RPLP0;RPL13A;RPL9;RPS4X;RPL7A;RPS16;RPS15A;RPS27;RPL14;RPL15;RPS2;RPL18;RPL28
Macromolecule Biosynthetic Process (GO:0009059)	5.40721e-21	1.10307e-18	55.4297	2586.71	RPL3;RPL21;RPL34;RPLP0;RPL13A;RPL9;RPS4X;RPL7A;RPS16;RPS15A;RPS27;RPL14;RPL15;RPS2;RPL18;RPL28
Gene Expression (GO:0010467)	1.48688e-20	2.02216e-18	34.2717	1564.68	RPL3;RPL21;RPL34;RPLP0;RPL13A;RPL9;RPS4X;RPL7A;SYNCRIP;RPS16;RPS15A;HNRNPK;RPS27;HNRNPH1;RPL14;RPL15;RPS2;RPL18;RPL28
Translation (GO:0006412)	1.52042e-19	1.55083e-17	44.2985	1919.46	RPL3;RPL21;RPL34;RPLP0;RPL13A;RPL9;RPS4X;RPL7A;RPS16;RPS15A;RPS27;RPL14;RPL15;RPS2;RPL18;RPL28
Protein Metabolic Process (GO:0019538)	4.00334e-14	3.26672e-12	17.2225	531.297	RPL3;RPL21;RPN2;RPL34;RPLP0;RPL13A;RPL9;RPS4X;RPL7A;RPS16;RPS15A;RPS27;RPL14;RPL15;RPS2;RPL18;RPL28
Positive Regulation of Cytoplasmic Translation (GO:2000767)	6.1588e-06	0.000381129	108.364	1300.11	SYNCRIP;DHX9;YBX3
RNA Processing (GO:0006396)	6.53899e-06	0.000381129	11.5417	137.781	SYNCRIP;RPS16;HNRNPK;RPS27;HNRNPH1;RPL14;HNRNPR
Ribonucleoprotein Complex Biogenesis (GO:0022613)	1.10409e-05	0.000563084	19.6008	223.722	RPS4X;RPS16;RPS15A;RPS27;RPL14
Regulation of Cytoplasmic Translation (GO:2000765)	3.45325e-05	0.00156547	56.5066	580.527	SYNCRIP;DHX9;YBX3
Ribosome Biogenesis (GO:0042254)	4.55012e-05	0.00185645	14.4194	144.162	RPS4X;RPS16;RPS15A;RPS27;RPL14
Ribosomal Small Subunit Biogenesis (GO:0042274)	5.56365e-05	0.00206361	21.8052	213.619	RPS4X;RPS16;RPS15A;RPS27
Positive Regulation of Viral Process (GO:0048524)	0.000128098	0.00407603	35.1011	314.601	DDB1;STAU1;DHX9
Regulation of Translation (GO:0006417)	0.000129873	0.00407603	11.4535	102.497	RPS4X;SYNCRIP;DHX9;RPL13A;RPL15
Positive Regulation of Translation (GO:0045727)	0.000141298	0.00411782	16.9632	150.373	RPS4X;SYNCRIP;DHX9;YBX3
rRNA Processing (GO:0006364)	0.00015167	0.00412542	16.6415	146.342	RPL7A;RPS16;RPS27;RPL14
mRNA Splicing, via Spliceosome (GO:0000398)	0.000162945	0.00415509	10.892	95.001	SYNCRIP;HNRNPK;HNRNPH1;DHX9;HNRNPR
CRD-mediated mRNA Stabilization (GO:0070934)	0.000261308	0.00627139	106.08	875.138	SYNCRIP;DHX9
Reg of Nuclear-Transcribed mRNA Cat Proc, Deadenylation-Dep Decay (GO:1900152)	0.000318877	0.00722788	94.2884	759.088	SYNCRIP;DHX9
mRNA Stabilization (GO:0048255)	0.000368432	0.0079116	24.0302	189.989	SYNCRIP;DHX9;YBX3
RNA Splicing, via Transesterification Reactions With Bulged Adenosine as Nucleophile (GO:0000377)	0.000809875	0.0165214	10.5304	74.9621	SYNCRIP;HNRNPK;HNRNPH1;HNRNPR
Regulation of Nuclear-Transcribed mRNA Catabolic Process, Deadenylation-Dependent Decay (GO:1900151)	0.00108618	0.0211029	47.1229	321.618	SYNCRIP;DHX9
Translesion Synthesis (GO:0019985)	0.00143957	0.0232112	40.385	264.256	VCP;PCNA
Postreplication Repair (GO:0006301)	0.00143957	0.0232112	40.385	264.256	VCP;PCNA
Regulatory ncRNA-mediated Post-Transcriptional Gene Silencing (GO:0035194)	0.00143957	0.0232112	40.385	264.256	STAU1;DHX9
Positive Regulation of DNA Replication (GO:0045740)	0.00143957	0.0232112	40.385	264.256	PCNA;DHX9
Positive Regulation of Response to Stimulus (GO:0048584)	0.00148904	0.0232112	14.5545	94.7442	PCNA;TRIM28;DHX9
Positive Regulation of DNA Repair (GO:0045739)	0.00153604	0.0232112	14.392	93.2395	PCNA;TRIM28;DHX9
rRNA Metabolic Process (GO:0016072)	0.00178499	0.0260099	13.6311	86.2624	RPS16;RPS27;RPL14
DNA Synthesis Involved in DNA Repair (GO:0000731)	0.00198475	0.0279234	33.9166	211.038	VCP;PCNA
Positive Regulation of Viral Genome Replication (GO:0045070)	0.00213409	0.0290236	32.6105	200.545	DDB1;STAU1
mRNA Processing (GO:0006397)	0.00225889	0.0297299	7.8995	48.1307	SYNCRIP;HNRNPK;HNRNPH1;HNRNPR
Positive Regulation of DNA Metabolic Process (GO:0051054)	0.00235527	0.0300297	12.3267	74.5902	PCNA;TRIM28;DHX9
Regulation of mRNA Processing (GO:0050684)	0.00370763	0.0443651	24.214	135.534	HNRNPK;DHX9
Regulatory ncRNA-mediated Gene Silencing (GO:0031047)	0.00370763	0.0443651	24.214	135.534	HNRNPK;DHX9
RNA Biosynthetic Process (GO:0032774)	0.00380583	0.0443651	10.344	57.6287	SYNCRIP;HNRNPK;HNRNPH1
Regulation of DNA Repair (GO:0006282)	0.00397487	0.0450486	10.1801	56.273	PCNA;TRIM28;DHX9
Positive Regulation of Transferase Activity (GO:0051347)	0.00411231	0.0453466	22.9028	125.823	PCNA;RPS2
Negative Regulation of mRNA Catabolic Process (GO:1902373)	0.00498023	0.0521008	20.6642	109.568	SYNCRIP;DHX9
Positive Regulation of Receptor-Mediated Endocytosis (GO:0048260)	0.00498023	0.0521008	20.6642	109.568	HNRNPK;ANXA2
Positive Regulation of Nucleocytoplasmic Transport (GO:0046824)	0.00568163	0.0575563	19.2524	99.545	TRIM28;DHX9
Cellular Response to Type II Interferon (GO:0071346)	0.00592491	0.0575563	18.8236	96.5387	SYNCRIP;RPL13A
Ribosomal Large Subunit Biogenesis (GO:0042273)	0.00592491	0.0575563	18.8236	96.5387	RPL7A;RPL14
DNA Metabolic Process (GO:0006259)	0.0063321	0.0587158	5.86219	29.6751	DDB1;SYNCRIP;VCP;TRIM28
DNA Repair (GO:0006281)	0.0063321	0.0587158	5.86219	29.6751	DDB1;VCP;PCNA;TRIM28
Response to Type II Interferon (GO:0034341)	0.00950715	0.0845186	14.595	67.9502	SYNCRIP;RPL13A
Proteasome-Mediated Ubiquitin-Dependent Protein Catabolic Process (GO:0043161)	0.00952906	0.0845186	5.18915	24.1473	KCMF1;DDB1;VCP;TRIM28
Cellular Response to Light Stimulus (GO:0071482)	0.0101256	0.0878986	14.1071	64.7895	DDB1;PCNA
Regulation of Viral Genome Replication (GO:0045069)	0.0114145	0.0889802	13.2227	59.1436	DDB1;STAU1
4-Hydroxyproline Metabolic Process (GO:0019471)	0.0121912	0.0889802	103.891	457.85	GOT2
Regulation of Extracellular Exosome Assembly (GO:1903551)	0.0121912	0.0889802	103.891	457.85	SDC4
Negative Regulation of Protein Localization to Chromatin (GO:0120186)	0.0121912	0.0889802	103.891	457.85	VCP
Alcohol Metabolic Process (GO:0006066)	0.0121912	0.0889802	103.891	457.85	ALDH2
Intracellular mRNA Localization (GO:0008298)	0.0121912	0.0889802	103.891	457.85	STAU1
Regulation of Plasma Membrane Repair (GO:1905684)	0.0121912	0.0889802	103.891	457.85	ANXA2
Embryonic Brain Development (GO:1990403)	0.0121912	0.0889802	103.891	457.85	RPL15
Proteasomal Protein Catabolic Process (GO:0010498)	0.0129208	0.0889802	4.73019	20.5712	KCMF1;DDB1;VCP;TRIM28
Positive Regulation of Protein Metabolic Process (GO:0051247)	0.0133007	0.0889802	6.47324	27.964	RPS4X;DDB1;VCP
Regulation of DNA Replication (GO:0006275)	0.0138338	0.0889802	11.9149	51.0034	PCNA;DHX9
Modification-Dependent Protein Catabolic Process (GO:0019941)	0.0143804	0.0889802	6.28187	26.647	KCMF1;DDB1;VCP
Positive Regulation of Interleukin-18 Production (GO:0032741)	0.0146119	0.0889802	83.1083	351.209	DHX9
Reg of Nuclear-Transcribed mRNA Cat Proc, Nonsense-Mediated Decay (GO:2000623)	0.0146119	0.0889802	83.1083	351.209	SYNCRIP
Nucleotide Catabolic Process (GO:0009166)	0.0146119	0.0889802	83.1083	351.209	VCP
Random Inactivation of X Chromosome (GO:0060816)	0.0146119	0.0889802	83.1083	351.209	HNRNPK
Clathrin-Coated Vesicle Cargo Loading (GO:0035652)	0.0146119	0.0889802	83.1083	351.209	AP3D1
Clathrin-Coated Vesicle Cargo Loading, AP-3-mediated (GO:0035654)	0.0146119	0.0889802	83.1083	351.209	AP3D1
Spindle Assembly Involved in Female Meiosis (GO:0007056)	0.0146119	0.0889802	83.1083	351.209	DDB1
Stress Granule Disassembly (GO:0035617)	0.0146119	0.0889802	83.1083	351.209	VCP
Cellular Response to UV (GO:0034644)	0.0153073	0.0902202	11.2772	47.1321	DDB1;PCNA
Proteolysis Involved in Protein Catabolic Process (GO:0051603)	0.0164549	0.0902202	10.8418	44.5287	DDB1;VCP
ADP Transport (GO:0015866)	0.0170269	0.0902202	69.2535	282.067	SLC25A5
Aldehyde Catabolic Process (GO:0046185)	0.0170269	0.0902202	69.2535	282.067	ALDH2
Anterograde Dendritic Transport (GO:0098937)	0.0170269	0.0902202	69.2535	282.067	STAU1
Ketone Body Metabolic Process (GO:1902224)	0.0170269	0.0902202	69.2535	282.067	HMGCS2
Protein Localization to Cytoplasmic Stress Granule (GO:1903608)	0.0170269	0.0902202	69.2535	282.067	DHX9
Meiotic Spindle Assembly (GO:0090306)	0.0170269	0.0902202	69.2535	282.067	DDB1
Regulatory ncRNA-mediated Heterochromatin Formation (GO:0031048)	0.0170269	0.0902202	69.2535	282.067	HNRNPK
Positive Regulation of ATP Biosynthetic Process (GO:2001171)	0.0170269	0.0902202	69.2535	282.067	VCP
Epigenetic Programming in the Zygotic Pronuclei (GO:0044725)	0.019436	0.091148	59.3571	233.905	DDB1
Positive Regulation of Vesicle Fusion (GO:0031340)	0.019436	0.091148	59.3571	233.905	ANXA2
Regulation of Protein Localization to Chromatin (GO:1905634)	0.019436	0.091148	59.3571	233.905	VCP
Malate-Aspartate Shuttle (GO:0043490)	0.019436	0.091148	59.3571	233.905	GOT2
protein-DNA Covalent Cross-Linking Repair (GO:0106300)	0.019436	0.091148	59.3571	233.905	VCP
protein-RNA Complex Disassembly (GO:0032988)	0.019436	0.091148	59.3571	233.905	VCP
Positive Regulation of DNA-directed DNA Polymerase Activity (GO:1900264)	0.019436	0.091148	59.3571	233.905	PCNA
Small Molecule Biosynthetic Process (GO:0044283)	0.019436	0.091148	59.3571	233.905	HMGCS2
Endosome to Melanosome Transport (GO:0035646)	0.019436	0.091148	59.3571	233.905	AP3D1
Endosome to Pigment Granule Transport (GO:0043485)	0.019436	0.091148	59.3571	233.905	AP3D1
Positive Regulation of Cellular Component Biogenesis (GO:0044089)	0.0218331	0.0947919	9.28688	35.5161	VCP;SDC4
Synaptic Vesicle Budding From Presynaptic Endocytic Zone Membrane (GO:0016185)	0.0218393	0.0947919	51.9349	198.601	AP3D1
RISC Complex Assembly (GO:0070922)	0.0218393	0.0947919	51.9349	198.601	DHX9
Regulation of Interleukin-18 Production (GO:0032661)	0.0218393	0.0947919	51.9349	198.601	DHX9
Negative Regulation of Necroptotic Process (GO:0060546)	0.0218393	0.0947919	51.9349	198.601	YBX3
Positive Regulation of Purine Nucleotide Biosynthetic Process (GO:1900373)	0.0218393	0.0947919	51.9349	198.601	VCP
Phosphate Ion Transmembrane Transport (GO:0035435)	0.0218393	0.0947919	51.9349	198.601	SLC25A3
Synaptic Signaling (GO:0099536)	0.0242369	0.0969475	46.162	171.717	KCMF1
Positive Regulation of Gluconeogenesis (GO:0045722)	0.0242369	0.0969475	46.162	171.717	DDB1
Negative Regulation of Inclusion Body Assembly (GO:0090084)	0.0242369	0.0969475	46.162	171.717	HSPA2
Regulation of Inclusion Body Assembly (GO:0090083)	0.0242369	0.0969475	46.162	171.717	HSPA2
Regulation of Low-Density Lipoprotein Particle Clearance (GO:0010988)	0.0242369	0.0969475	46.162	171.717	HNRNPK
Negative Regulation of Programmed Necrotic Cell Death (GO:0062099)	0.0242369	0.0969475	46.162	171.717	YBX3
Regulation of Nuclear-Transcribed mRNA Catabolic Process, Nonsense-Mediated Decay (GO:2000622)	0.0242369	0.0969475	46.162	171.717	SYNCRIP
Aspartate Family Amino Acid Metabolic Process (GO:0009066)	0.0242369	0.0969475	46.162	171.717	GOT2
Positive Regulation of Protein Catabolic Process (GO:0045732)	0.0245292	0.0971642	8.7098	32.295	DDB1;VCP
Response to UV (GO:0009411)	0.0249912	0.0972967	8.6205	31.803	DDB1;PCNA
Ubiquitin-Dependent Protein Catabolic Process (GO:0006511)	0.0250396	0.0972967	3.84331	14.1714	KCMF1;DDB1;VCP;TRIM28
mRNA Metabolic Process (GO:0016071)	0.0254568	0.0978784	8.53299	31.3227	SYNCRIP;HNRNPR
Negative Regulation of Translation (GO:0017148)	0.0259259	0.0978784	8.44723	30.8536	SYNCRIP;RPL13A
- Reg of Mt Outer Membrane Permeabilization Inv in Apoptotic Sgnlng Pway (GO:1901029)	0.0266287	0.0978784	41.5438	150.628	SLC25A5
Positive Regulation of Peptidase Activity (GO:0010952)	0.0266287	0.0978784	41.5438	150.628	VCP
Cellular Hyperosmotic Response (GO:0071474)	0.0266287	0.0978784	41.5438	150.628	YBX3
Dosage Compensation by Inactivation of X Chromosome (GO:0009048)	0.0266287	0.0978784	41.5438	150.628	HNRNPK
Regulation of RNA Splicing (GO:0043484)	0.0268746	0.0979005	8.28077	29.948	HNRNPK;HNRNPH1
Protein Catabolic Process (GO:0030163)	0.0283239	0.0986501	8.04296	28.6655	DDB1;VCP
DNA Strand Elongation Involved in DNA Replication (GO:0006271)	0.0290147	0.0986501	37.7652	133.687	PCNA
NADH Oxidation (GO:0006116)	0.0290147	0.0986501	37.7652	133.687	GOT2
Negative Regulation of Mitochondrial Membrane Permeability (GO:0035795)	0.0290147	0.0986501	37.7652	133.687	SLC25A5
UV-damage Excision Repair (GO:0070914)	0.0290147	0.0986501	37.7652	133.687	DDB1
Hyperosmotic Response (GO:0006972)	0.0290147	0.0986501	37.7652	133.687	YBX3
Regulation of ATP Biosynthetic Process (GO:2001169)	0.0290147	0.0986501	37.7652	133.687	VCP
Response to Misfolded Protein (GO:0051788)	0.0290147	0.0986501	37.7652	133.687	VCP
Positive Regulation of Cellular Component Organization (GO:0051130)	0.0303042	0.100072	7.74624	27.0845	VCP;ANXA2
Positive Regulation of Cell Population Proliferation (GO:0008284)	0.0304843	0.100072	3.60574	12.586	RPS4X;RPS15A;DHX9;SLC25A5
Epigenetic Programming of Gene Expression (GO:0043045)	0.0313951	0.100072	34.6163	119.811	DDB1
Negative Regulation of Receptor Internalization (GO:0002091)	0.0313951	0.100072	34.6163	119.811	ANXA2
Non-Proteinogenic Amino Acid Catabolic Process (GO:0170044)	0.0313951	0.100072	34.6163	119.811	GOT2
Cellular Response to Arsenic-Containing Substance (GO:0071243)	0.0313951	0.100072	34.6163	119.811	VCP
Regulation of Vesicle Fusion (GO:0031338)	0.0313951	0.100072	34.6163	119.811	ANXA2
Positive Regulation of Cellular Respiration (GO:1901857)	0.0313951	0.100072	34.6163	119.811	VCP
Negative Regulation of Fatty Acid Biosynthetic Process (GO:0045717)	0.0337697	0.101313	31.9519	108.259	DCAF5
Positive Regulation of Response to Cytokine Stimulus (GO:0060760)	0.0337697	0.101313	31.9519	108.259	DHX9
Cellular Response to Exogenous dsRNA (GO:0071360)	0.0337697	0.101313	31.9519	108.259	DHX9
Regulation of RNA Export From Nucleus (GO:0046831)	0.0337697	0.101313	31.9519	108.259	DHX9
Regulation of Aerobic Respiration (GO:1903715)	0.0337697	0.101313	31.9519	108.259	VCP
Positive Regulation of Exosomal Secretion (GO:1903543)	0.0337697	0.101313	31.9519	108.259	SDC4
Suppression of Viral Release by Host (GO:0044790)	0.0337697	0.101313	31.9519	108.259	TRIM28
Cellular Response to Cytokine Stimulus (GO:0071345)	0.0337708	0.101313	4.48427	15.1934	SYNCRIP;RPL13A;YBX3
2-Oxoglutarate Metabolic Process (GO:0006103)	0.0361386	0.103835	29.6682	98.5099	GOT2
Regulation of Oxidative Phosphorylation (GO:0002082)	0.0361386	0.103835	29.6682	98.5099	VCP
mRNA Modification (GO:0016556)	0.0361386	0.103835	29.6682	98.5099	SYNCRIP
Cellular Response to Misfolded Protein (GO:0071218)	0.0361386	0.103835	29.6682	98.5099	VCP
Positive Regulation of Autophagy of Mitochondrion (GO:1903599)	0.0361386	0.103835	29.6682	98.5099	SLC25A5
Dicarboxylic Acid Catabolic Process (GO:0043649)	0.0361386	0.103835	29.6682	98.5099	GOT2
ATP Transport (GO:0015867)	0.0385018	0.104031	27.6889	90.1841	SLC25A5
Synaptic Vesicle Transport Along Microtubule (GO:0099517)	0.0385018	0.104031	27.6889	90.1841	AP3D1
Golgi to Vacuole Transport (GO:0006896)	0.0385018	0.104031	27.6889	90.1841	AP3D1
Anterograde Synaptic Vesicle Transport (GO:0048490)	0.0385018	0.104031	27.6889	90.1841	AP3D1
Regulation of Response to Cytokine Stimulus (GO:0060759)	0.0385018	0.104031	27.6889	90.1841	DHX9
Membrane Raft Organization (GO:0031579)	0.0385018	0.104031	27.6889	90.1841	ANXA2
Ribosomal Small Subunit Assembly (GO:0000028)	0.0385018	0.104031	27.6889	90.1841	RPS27
Endoplasmic Reticulum to Cytosol Transport (GO:1903513)	0.0385018	0.104031	27.6889	90.1841	VCP
Endosome to Lysosome Transport via Multivesicular Body Sorting Pathway (GO:0032510)	0.0385018	0.104031	27.6889	90.1841	VCP
Regulation of Protein Catabolic Process (GO:0042176)	0.0398626	0.104191	6.64232	21.4037	DDB1;VCP
Regulation of mRNA Metabolic Process (GO:1903311)	0.0408594	0.104191	25.957	83.0007	DHX9
acetyl-CoA Metabolic Process (GO:0006084)	0.0408594	0.104191	25.957	83.0007	HMGCS2
Regulation of Mitochondrial Membrane Permeability (GO:0046902)	0.0408594	0.104191	25.957	83.0007	SLC25A5
Protein Localization to Synapse (GO:0035418)	0.0408594	0.104191	25.957	83.0007	STAU1
Cellular Response to dsRNA (GO:0071359)	0.0408594	0.104191	25.957	83.0007	DHX9
Regulation of Ubiquitin-Protein Transferase Activity (GO:0051438)	0.0408594	0.104191	25.957	83.0007	RPS2
Modified Amino Acid Catabolic Process (GO:0042219)	0.0408594	0.104191	25.957	83.0007	GOT2
Response to Ethanol (GO:0045471)	0.0408594	0.104191	25.957	83.0007	GOT2
Protein Modification by Small Protein Conjugation (GO:0032446)	0.0422245	0.104321	4.09182	12.9496	DDB1;VCP;TRIM28
Positive Regulation of Glucose Metabolic Process (GO:0010907)	0.0432113	0.104321	24.4289	76.7472	DDB1
Regulation of Defense Response to Virus (GO:0050688)	0.0432113	0.104321	24.4289	76.7472	DHX9
Regulation of Exosomal Secretion (GO:1903541)	0.0432113	0.104321	24.4289	76.7472	SDC4
Positive Regulation of Ubiquitin-Protein Transferase Activity (GO:0051443)	0.0432113	0.104321	24.4289	76.7472	RPS2
Melanosome Assembly (GO:1903232)	0.0432113	0.104321	24.4289	76.7472	AP3D1
Phosphate Ion Transport (GO:0006817)	0.0432113	0.104321	24.4289	76.7472	SLC25A3
Retrograde Protein Transport, ER to Cytosol (GO:0030970)	0.0432113	0.104321	24.4289	76.7472	VCP
Regulation of Cellular Respiration (GO:0043457)	0.0432113	0.104321	24.4289	76.7472	VCP
protein-RNA Complex Assembly (GO:0022618)	0.0450163	0.108039	6.19994	19.2243	RPS27;DHX9
Female Meiotic Nuclear Division (GO:0007143)	0.0455575	0.108067	23.0706	71.26	DDB1
Positive Regulation of Mitophagy (GO:1901526)	0.0455575	0.108067	23.0706	71.26	SLC25A5
3'-UTR-mediated mRNA Stabilization (GO:0070935)	0.0478981	0.109789	21.8553	66.4111	YBX3
Glutamate Metabolic Process (GO:0006536)	0.0478981	0.109789	21.8553	66.4111	GOT2
Positive Regulation of Protein Processing (GO:0010954)	0.0478981	0.109789	21.8553	66.4111	ANXA2
Reg of Mt Outer Membrane Permeabilization Inv in Apoptotic Sgnlng Pway (GO:1901028)	0.0478981	0.109789	21.8553	66.4111	SLC25A5
Alternative mRNA Splicing, via Spliceosome (GO:0000380)	0.0478981	0.109789	21.8553	66.4111	DHX9
Regulation of Necroptotic Process (GO:0060544)	0.0478981	0.109789	21.8553	66.4111	YBX3
Negative Regulation of Protein Metabolic Process (GO:0051248)	0.049793	0.113495	5.85313	17.5587	SYNCRIP;RPL13A
Positive Regulation of Interferon-Alpha Production (GO:0032727)	0.0525625	0.118483	19.7718	58.2429	DHX9
Alpha-Amino Acid Catabolic Process (GO:1901606)	0.0525625	0.118483	19.7718	58.2429	GOT2
Endosome Transport via Multivesicular Body Sorting Pathway (GO:0032509)	0.0548862	0.120396	18.8722	54.7763	VCP
Negative Regulation of Hippo Signaling (GO:0035331)	0.0548862	0.120396	18.8722	54.7763	VCP
Negative Regulation of Smoothened Signaling Pathway (GO:0045879)	0.0548862	0.120396	18.8722	54.7763	VCP
Maturation of LSU-rRNA (GO:0000470)	0.0548862	0.120396	18.8722	54.7763	RPL7A
Platelet Dense Granule Organization (GO:0060155)	0.0548862	0.120396	18.8722	54.7763	AP3D1
DNA Methylation-Dependent Constitutive Heterochromatin Formation (GO:0006346)	0.0572044	0.122196	18.0507	51.6454	TRIM28
Adenine Nucleotide Transport (GO:0051503)	0.0572044	0.122196	18.0507	51.6454	SLC25A5
Negative Regulation of Receptor-Mediated Endocytosis (GO:0048261)	0.0572044	0.122196	18.0507	51.6454	ANXA2
Male Gamete Generation (GO:0048232)	0.0572044	0.122196	18.0507	51.6454	HSPA2
Mismatch Repair (GO:0006298)	0.0572044	0.122196	18.0507	51.6454	PCNA
Chaperone Cofactor-Dependent Protein Refolding (GO:0051085)	0.059517	0.124872	17.2977	48.8055	HSPA2
Negative Regulation of Fatty Acid Metabolic Process (GO:0045922)	0.0618241	0.124872	16.605	46.2194	DCAF5
Regulation of Fatty Acid Biosynthetic Process (GO:0042304)	0.0618241	0.124872	16.605	46.2194	DCAF5
Fatty Acid Derivative Biosynthetic Process (GO:1901570)	0.0618241	0.124872	16.605	46.2194	HMGCS2
Negative Regulation of Lipid Biosynthetic Process (GO:0051055)	0.0618241	0.124872	16.605	46.2194	DCAF5
NADH Metabolic Process (GO:0006734)	0.0618241	0.124872	16.605	46.2194	VCP
Glutamine Family Amino Acid Metabolic Process (GO:0009064)	0.0618241	0.124872	16.605	46.2194	GOT2
Protein Exit From Endoplasmic Reticulum (GO:0032527)	0.0618241	0.124872	16.605	46.2194	VCP
Cellular Response to Topologically Incorrect Protein (GO:0035967)	0.0618241	0.124872	16.605	46.2194	VCP
Myeloid Cell Development (GO:0061515)	0.0618241	0.124872	16.605	46.2194	ANXA2
Secretory Granule Organization (GO:0033363)	0.0618241	0.124872	16.605	46.2194	AP3D1
Regulation of Interferon-Alpha Production (GO:0032647)	0.0641256	0.127006	15.9655	43.8559	DHX9
Maturation of SSU-rRNA Frm Tricistronic rRNA Trnscpt (GO:0000462)	0.0641256	0.127006	15.9655	43.8559	RPS16
Protein Quality Control for Misfolded or Incompletely Synthesized Proteins (GO:0006515)	0.0641256	0.127006	15.9655	43.8559	VCP
miRNA-mediated Post-Transcriptional Gene Silencing (GO:0035195)	0.0641256	0.127006	15.9655	43.8559	DHX9
Regulation of Mitophagy (GO:1901524)	0.0664216	0.129665	15.3735	41.6887	SLC25A5
Positive Regulation of ATP Metabolic Process (GO:1903580)	0.0664216	0.129665	15.3735	41.6887	VCP
Positive Regulation of Fibroblast Proliferation (GO:0048146)	0.0664216	0.129665	15.3735	41.6887	DHX9
Membrane Organization (GO:0061024)	0.0671606	0.130484	4.92223	13.2933	AP3D1;AAK1
Positive Regulation of Protein Import Into Nucleus (GO:0042307)	0.0687121	0.131618	14.8237	39.6952	TRIM28
Regulation of Plasma Membrane Bounded Cell Projection Organization (GO:0120035)	0.0687121	0.131618	14.8237	39.6952	TBR1
Protein Localization to Cell Junction (GO:1902414)	0.0687121	0.131618	14.8237	39.6952	STAU1
Vesicle Coating (GO:0006901)	0.070997	0.134729	14.3118	37.8563	AP3D1
Pyroptotic Inflammatory Response (GO:0070269)	0.070997	0.134729	14.3118	37.8563	DHX9
acyl-CoA Metabolic Process (GO:0006637)	0.0732765	0.137773	13.834	36.1554	HMGCS2
Positive Regulation of Signaling (GO:0023056)	0.0732765	0.137773	13.834	36.1554	ANXA2
Positive Regulation of Catabolic Process (GO:0009896)	0.0740376	0.138566	4.64794	12.0994	DDB1;VCP
Mitochondrial Membrane Organization (GO:0007006)	0.0755505	0.140112	13.3871	34.5783	SLC25A5
Response to Alcohol (GO:0097305)	0.0755505	0.140112	13.3871	34.5783	GOT2
Synaptic Vesicle Recycling (GO:0036465)	0.0800821	0.145216	12.5745	31.7469	AP3D1
Regulation of Gluconeogenesis (GO:0006111)	0.0800821	0.145216	12.5745	31.7469	DDB1
Cellular Response to Osmotic Stress (GO:0071470)	0.0800821	0.145216	12.5745	31.7469	YBX3
Response to Exogenous dsRNA (GO:0043330)	0.0800821	0.145216	12.5745	31.7469	DHX9
Regulation of Cell Cycle Phase Transition (GO:1901987)	0.0800821	0.145216	12.5745	31.7469	DDB1
Positive Regulation of Macromolecule Metabolic Process (GO:0010604)	0.0823397	0.147994	12.204	30.4723	ANXA2
Regulation of Mitochondrial Membrane Potential (GO:0051881)	0.0823397	0.147994	12.204	30.4723	VCP
DNA Damage Response (GO:0006974)	0.0839759	0.150059	3.04759	7.54956	DDB1;VCP;TRIM28
'De Novo' Post-Translational Protein Folding (GO:0051084)	0.0845919	0.150059	11.8548	29.2803	HSPA2
Cellular Response to Heat (GO:0034605)	0.0845919	0.150059	11.8548	29.2803	VCP
Positive Regulation of Interferon-Beta Production (GO:0032728)	0.0868387	0.151411	11.5249	28.1634	DHX9
Anterograde Axonal Transport (GO:0008089)	0.0868387	0.151411	11.5249	28.1634	AP3D1
Regulation of Receptor Internalization (GO:0002090)	0.0868387	0.151411	11.5249	28.1634	ANXA2
Melanosome Organization (GO:0032438)	0.0868387	0.151411	11.5249	28.1634	AP3D1
Regulation of Defense Response to Virus by Host (GO:0050691)	0.0890801	0.151436	11.2128	27.1151	DHX9
Male Meiotic Nuclear Division (GO:0007140)	0.0890801	0.151436	11.2128	27.1151	HSPA2
Maturation of SSU-rRNA (GO:0030490)	0.0890801	0.151436	11.2128	27.1151	RPS16
Membrane Assembly (GO:0071709)	0.0890801	0.151436	11.2128	27.1151	ANXA2
Purine Nucleotide Metabolic Process (GO:0006163)	0.0890801	0.151436	11.2128	27.1151	VCP
Positive Regulation of Exocytosis (GO:0045921)	0.0890801	0.151436	11.2128	27.1151	SDC4
Fatty Acid Transport (GO:0015908)	0.0913161	0.152069	10.9172	26.1296	GOT2
Vacuolar Transport (GO:0007034)	0.0913161	0.152069	10.9172	26.1296	AP3D1
Interstrand Cross-Link Repair (GO:0036297)	0.0913161	0.152069	10.9172	26.1296	VCP
Axonal Transport (GO:0098930)	0.0913161	0.152069	10.9172	26.1296	AP3D1
Negative Regulation of T Cell Proliferation (GO:0042130)	0.0913161	0.152069	10.9172	26.1296	SDC4
Constitutive Heterochromatin Formation (GO:0140719)	0.0935467	0.155151	10.6368	25.2016	TRIM28
Regulation of Hippo Signaling (GO:0035330)	0.095772	0.156928	10.3703	24.3265	VCP
Regulation of Protein Import Into Nucleus (GO:0042306)	0.095772	0.156928	10.3703	24.3265	TRIM28
Positive Regulation of DNA Biosynthetic Process (GO:2000573)	0.095772	0.156928	10.3703	24.3265	PCNA
Regulation of Receptor-Mediated Endocytosis (GO:0048259)	0.0979919	0.159286	10.1169	23.5002	HNRNPK
Ribosome Assembly (GO:0042255)	0.0979919	0.159286	10.1169	23.5002	RPS27
Negative Regulation of Lymphocyte Proliferation (GO:0050672)	0.100206	0.160714	9.8755	22.7188	SDC4
Mitochondrial Transport (GO:0006839)	0.100206	0.160714	9.8755	22.7188	SLC25A5
DNA-templated DNA Replication Maintenance of Fidelity (GO:0045005)	0.102416	0.160714	9.64535	21.979	PCNA
Negative Regulation of Organelle Organization (GO:0010639)	0.102416	0.160714	9.64535	21.979	SLC25A5
Negative Regulation of Protein Localization (GO:1903828)	0.102416	0.160714	9.64535	21.979	VCP
Positive Regulation of Response to Biotic Stimulus (GO:0002833)	0.102416	0.160714	9.64535	21.979	DHX9
Organelle Disassembly (GO:1903008)	0.102416	0.160714	9.64535	21.979	VCP
Protein Sumoylation (GO:0016925)	0.102416	0.160714	9.64535	21.979	TRIM28
Response to Unfolded Protein (GO:0006986)	0.102416	0.160714	9.64535	21.979	HSPA2
Synaptic Vesicle Cycle (GO:0099504)	0.10462	0.163543	9.42566	21.2777	AP3D1
Regulation of Fibroblast Proliferation (GO:0048145)	0.106818	0.166343	9.21574	20.6122	DHX9
Negative Regulation of RNA Biosynthetic Process (GO:1902679)	0.107806	0.167242	2.72098	6.06077	HNRNPK;TRIM28;TBR1
Positive Regulation of Innate Immune Response (GO:0045089)	0.1112	0.16866	8.8227	19.3784	DHX9
Erythrocyte Differentiation (GO:0030218)	0.1112	0.16866	8.8227	19.3784	SLC25A5
Regulation of Exocytosis (GO:0017157)	0.1112	0.16866	8.8227	19.3784	ANXA2
Fatty Acid Beta-Oxidation (GO:0006635)	0.1112	0.16866	8.8227	19.3784	HADHB
Replication Fork Processing (GO:0031297)	0.1112	0.16866	8.8227	19.3784	PCNA
Endoplasmic Reticulum Unfolded Protein Response (GO:0030968)	0.1112	0.16866	8.8227	19.3784	VCP
Positive Regulation of Transport (GO:0051050)	0.113382	0.171333	8.63845	18.8058	ANXA2
Positive Regulation of Non-Canonical NF-kappaB Signal Transduction (GO:1901224)	0.11556	0.173411	8.46173	18.2601	VCP
Epithelial to Mesenchymal Transition (GO:0001837)	0.117732	0.173411	8.29208	17.7396	TRIM28
Fatty Acid Oxidation (GO:0019395)	0.117732	0.173411	8.29208	17.7396	HADHB
Regulation of Interferon-Beta Production (GO:0032648)	0.117732	0.173411	8.29208	17.7396	DHX9
Autophagosome Maturation (GO:0097352)	0.117732	0.173411	8.29208	17.7396	VCP
Nicotinamide Nucleotide Metabolic Process (GO:0046496)	0.117732	0.173411	8.29208	17.7396	VCP
Negative Regulation of T Cell Activation (GO:0050868)	0.117732	0.173411	8.29208	17.7396	SDC4
Regulation of Cell Development (GO:0060284)	0.119899	0.175967	8.12908	17.2426	ANXA2
B Cell Differentiation (GO:0030183)	0.122061	0.176599	7.97236	16.7677	SLC25A5
Negative Regulation of Protein Catabolic Process (GO:0042177)	0.122061	0.176599	7.97236	16.7677	ANXA2
Nucleotide-Excision Repair (GO:0006289)	0.122061	0.176599	7.97236	16.7677	DDB1
Regulation of Smoothened Signaling Pathway (GO:0008589)	0.122061	0.176599	7.97236	16.7677	VCP
RNA Modification (GO:0009451)	0.126369	0.181545	7.67631	15.8788	SYNCRIP
Dicarboxylic Acid Metabolic Process (GO:0043648)	0.126369	0.181545	7.67631	15.8788	GOT2
Myeloid Cell Differentiation (GO:0030099)	0.130657	0.187046	7.40141	15.0632	SLC25A5
Protein K63-linked Ubiquitination (GO:0070534)	0.132793	0.188123	7.2712	14.6803	KCMF1
Mesenchymal Cell Differentiation (GO:0048762)	0.132793	0.188123	7.2712	14.6803	TRIM28
Cellular Response to Unfolded Protein (GO:0034620)	0.132793	0.188123	7.2712	14.6803	VCP
Negative Regulation of Protein-Containing Complex Assembly (GO:0031333)	0.134924	0.190191	7.14547	14.3127	RPL13A
Negative Regulation of Intrinsic Apoptotic Signaling Pathway (GO:2001243)	0.137049	0.190191	7.02401	13.9596	YBX3
Fatty Acid Catabolic Process (GO:0009062)	0.137049	0.190191	7.02401	13.9596	HADHB
Neuron Migration (GO:0001764)	0.137049	0.190191	7.02401	13.9596	TUBB2A
Post-Transcriptional Regulation of Gene Expression (GO:0010608)	0.137049	0.190191	7.02401	13.9596	RPL15
Positive Regulation of Cell Cycle (GO:0045787)	0.137049	0.190191	7.02401	13.9596	RPS15A
post-Golgi Vesicle-Mediated Transport (GO:0006892)	0.13917	0.192479	6.9066	13.6202	AP3D1
Protein N-linked Glycosylation (GO:0006487)	0.145501	0.200556	6.57672	12.6771	RPN2
Positive Regulation of Organelle Assembly (GO:1902117)	0.147601	0.202765	6.47363	12.3856	SDC4
Protein-Containing Complex Disassembly (GO:0032984)	0.149697	0.204954	6.37372	12.1046	VCP
Positive Regulation of Type I Interferon Production (GO:0032481)	0.153872	0.209965	6.18284	11.572	DHX9
Positive Regulation of Intracellular Protein Transport (GO:0090316)	0.155952	0.212094	6.09161	11.3195	TRIM28
Lysosomal Transport (GO:0007041)	0.158027	0.214203	6.00302	11.0755	AP3D1
Positive Regulation of Proteasomal Ubiquitin-Dependent Protein Catabolic Process (GO:0032436)	0.160097	0.21629	5.91696	10.8397	VCP
Monocarboxylic Acid Transport (GO:0015718)	0.162162	0.218357	5.83333	10.6118	GOT2
Heterochromatin Formation (GO:0031507)	0.164222	0.219681	5.75203	10.3912	HNRNPK
Embryonic Organ Development (GO:0048568)	0.164222	0.219681	5.75203	10.3912	RPL15
Negative Regulation of Apoptotic Signaling Pathway (GO:2001234)	0.166277	0.221703	5.67295	10.1778	SLC25A5
Positive Regulation of Protein Localization to Nucleus (GO:1900182)	0.168328	0.222979	5.596	9.9712	TRIM28
Positive Regulation of Secretion by Cell (GO:1903532)	0.168328	0.222979	5.596	9.9712	ANXA2
Positive Regulation of Protein Ubiquitination (GO:0031398)	0.170373	0.224233	5.52111	9.77108	RPS2
Lymphocyte Differentiation (GO:0030098)	0.170373	0.224233	5.52111	9.77108	SLC25A5
Positive Regulation of Interleukin-6 Production (GO:0032755)	0.172413	0.225463	5.44819	9.57717	DHX9
Regulation of Non-Canonical NF-kappaB Signal Transduction (GO:1901222)	0.172413	0.225463	5.44819	9.57717	VCP
Positive Regulation of Macroautophagy (GO:0016239)	0.174449	0.227396	5.37716	9.3892	SLC25A5
Response to Tumor Necrosis Factor (GO:0034612)	0.178505	0.231206	5.24051	9.03013	YBX3
Negative Regulation of Cellular Component Organization (GO:0051129)	0.178505	0.231206	5.24051	9.03013	HSPA2
Positive Regulation of Organelle Organization (GO:0010638)	0.180525	0.233084	5.17474	8.85855	ANXA2
Inorganic Anion Transmembrane Transport (GO:0098661)	0.182541	0.234204	5.1106	8.69199	SLC25A3
Positive Regulation of Tumor Necrosis Factor Production (GO:0032760)	0.182541	0.234204	5.1106	8.69199	DHX9
Regulation of T Cell Proliferation (GO:0042129)	0.184552	0.236042	5.04802	8.53025	SDC4
Macromolecule Modification (GO:0043412)	0.186559	0.236715	4.98695	8.37314	RPN2
Chromatin Organization (GO:0006325)	0.18738	0.236715	2.60224	4.35776	TRIM28;DHX9
Positive Regulation of Tumor Necrosis Factor Superfamily Cytokine Production (GO:1903557)	0.18856	0.236715	4.92733	8.22046	DHX9
Carbohydrate Metabolic Process (GO:0005975)	0.18856	0.236715	4.92733	8.22046	ALDH2
Peptidyl-Lysine Modification (GO:0018205)	0.18856	0.236715	4.92733	8.22046	TRIM28
Positive Regulation of Endocytosis (GO:0045807)	0.18856	0.236715	4.92733	8.22046	HNRNPK
Regulation of Innate Immune Response (GO:0045088)	0.190556	0.238488	4.86912	8.07206	DHX9
Cellular Response to Tumor Necrosis Factor (GO:0071356)	0.192548	0.239511	4.81226	7.92776	YBX3
Positive Regulation of Biosynthetic Process (GO:0009891)	0.192548	0.239511	4.81226	7.92776	DDB1
Regulation of Mitotic Cell Cycle Phase Transition (GO:1901990)	0.194535	0.240451	4.7567	7.78741	DDB1
Positive Regulation of Ubiquitin-Dependent Protein Catabolic Process (GO:2000060)	0.194535	0.240451	4.7567	7.78741	VCP
Positive Regulation of Cellular Process (GO:0048522)	0.195072	0.240451	2.03681	3.32893	RPS4X;RPS15A;SLC25A5
Positive Regulation of Canonical Wnt Signaling Pathway (GO:0090263)	0.196517	0.241503	4.70241	7.65086	VCP
Mitotic Spindle Organization (GO:0007052)	0.198494	0.2432	4.64934	7.51796	VCP
ERAD Pathway (GO:0036503)	0.200467	0.244151	4.59745	7.38859	VCP
Protein K48-linked Ubiquitination (GO:0070936)	0.200467	0.244151	4.59745	7.38859	KCMF1
RNA Splicing (GO:0008380)	0.202435	0.245814	4.5467	7.26262	SYNCRIP
Regulation of Protein Metabolic Process (GO:0051246)	0.204398	0.247461	4.49706	7.13992	RPL15
Positive Regulation of Immune Response (GO:0050778)	0.20831	0.251451	4.40093	6.90387	DHX9
B Cell Activation (GO:0042113)	0.210259	0.253055	4.35439	6.7903	SLC25A5
Regulation of mRNA Splicing, via Spliceosome (GO:0048024)	0.212203	0.253897	4.30881	6.67957	HNRNPK
Regulation of Protein Localization (GO:0032880)	0.212203	0.253897	4.30881	6.67957	VCP
Positive Regulation of Proteasomal Protein Catabolic Process (GO:1901800)	0.214142	0.255468	4.26418	6.57158	VCP
Negative Regulation of Gene Expression (GO:0010629)	0.224084	0.266549	2.30269	3.44421	SYNCRIP;RPL13A
Positive Regulation of Protein-Containing Complex Assembly (GO:0031334)	0.227589	0.269148	3.97576	5.88498	VCP
Positive Regulation of NF-kappaB Transcription Factor Activity (GO:0051092)	0.227589	0.269148	3.97576	5.88498	DHX9
Protein Ubiquitination (GO:0016567)	0.228607	0.269571	2.27074	3.35105	DDB1;VCP
Negative Regulation of DNA-templated Transcription (GO:0045892)	0.231724	0.27246	1.68099	2.45796	HNRNPK;TRIM28;TBR1;RPL15
Regulation of Proteasomal Ubiquitin-Dependent Protein Catabolic Process (GO:0032434)	0.235171	0.275717	3.82774	5.54044	VCP
Negative Regulation of Programmed Cell Death (GO:0043069)	0.240398	0.281038	2.1916	3.12404	HNRNPK;RPL15
Regulation of Primary Metabolic Process (GO:0080090)	0.24268	0.282089	3.69029	5.2255	HNRNPH1
Lipid Transport (GO:0006869)	0.24268	0.282089	3.69029	5.2255	GOT2
Regulation of Interleukin-6 Production (GO:0032675)	0.244546	0.282648	3.65745	5.15098	DHX9
Positive Regulation of Wnt Signaling Pathway (GO:0030177)	0.244546	0.282648	3.65745	5.15098	VCP
Positive Regulation of Inflammatory Response (GO:0050729)	0.246407	0.283995	3.62518	5.07805	DHX9
Regulation of Apoptotic Process (GO:0042981)	0.247882	0.28489	1.79092	2.49798	VCP;HNRNPK;RPL15
Protein-Containing Complex Organization (GO:0043933)	0.261138	0.299282	3.3861	4.54654	DHX9
Regulation of Mitotic Cell Cycle (GO:0007346)	0.26296	0.300525	3.3584	4.486	DDB1
Regulation of Protein-Containing Complex Assembly (GO:0043254)	0.266589	0.303822	3.30433	4.36848	VCP
Positive Regulation of Defense Response (GO:0031349)	0.273796	0.311166	3.20123	4.14678	DHX9
Regulation of Tumor Necrosis Factor Production (GO:0032680)	0.275587	0.312332	3.17644	4.09397	DHX9
Epithelial Cell Differentiation (GO:0030855)	0.277373	0.313486	3.15204	4.04214	PCNA
Protein Targeting (GO:0006605)	0.284476	0.320625	3.05802	3.84426	AP3D1
Regulation of Cell Population Proliferation (GO:0042127)	0.291267	0.327374	1.63341	2.01484	RPS4X;RPS15A;SLC25A5
Protein Glycosylation (GO:0006486)	0.300209	0.336498	2.8656	3.44811	RPN2
Protein Localization to Organelle (GO:0033365)	0.310509	0.347089	2.75014	3.21641	DHX9
Epithelium Development (GO:0060429)	0.324011	0.361192	2.60984	2.94123	PCNA
Negative Regulation of Apoptotic Process (GO:0043066)	0.325	0.361308	1.75233	1.96949	HNRNPK;RPL15
Macroautophagy (GO:0016236)	0.329007	0.364768	2.56082	2.8468	VCP
Positive Regulation of Response to External Stimulus (GO:0032103)	0.330664	0.365612	2.54488	2.8163	DHX9
Regulation of Macromolecule Biosynthetic Process (GO:0010556)	0.342154	0.376277	2.43861	2.6154	YBX3
Brain Development (GO:0007420)	0.342154	0.376277	2.43861	2.6154	TBR1
Positive Regulation of DNA-binding Transcription Factor Activity (GO:0051091)	0.348632	0.382371	2.38174	2.50973	DHX9
Regulation of Neuron Projection Development (GO:0010975)	0.351848	0.383835	2.35429	2.45918	TBR1
Double-Strand Break Repair (GO:0006302)	0.351848	0.383835	2.35429	2.45918	VCP
Generation of Neurons (GO:0048699)	0.377021	0.410199	2.15532	2.10242	TUBB2A
Regulation of Programmed Cell Death (GO:0043067)	0.381633	0.413573	2.12167	2.0438	VCP
Response to Endoplasmic Reticulum Stress (GO:0034976)	0.383163	0.413573	2.11068	2.02477	VCP
Endomembrane System Organization (GO:0010256)	0.383163	0.413573	2.11068	2.02477	AP3D1
Defense Response to Virus (GO:0051607)	0.386212	0.415763	2.08904	1.98745	TRIM28
Protein Localization to Membrane (GO:0072657)	0.38773	0.4163	2.07839	1.96916	AP3D1
Transcription by RNA Polymerase II (GO:0006366)	0.389246	0.41683	2.06784	1.9511	ANXA2
Protein Stabilization (GO:0050821)	0.407143	0.434855	1.94905	1.7514	AAK1
Regulation of Canonical Wnt Signaling Pathway (GO:0060828)	0.412994	0.439952	1.9124	1.69118	VCP
Protein Polyubiquitination (GO:0000209)	0.430209	0.457098	1.81021	1.52688	KCMF1
Regulation of Inflammatory Response (GO:0050727)	0.459154	0.486584	1.65516	1.28832	DHX9
Inflammatory Response (GO:0006954)	0.475042	0.502117	1.5778	1.17444	DHX9
Negative Regulation of Signal Transduction (GO:0009968)	0.495516	0.521058	1.48513	1.04279	VCP
Cellular Component Assembly (GO:0022607)	0.495516	0.521058	1.48513	1.04279	DHX9
Central Nervous System Development (GO:0007417)	0.509136	0.534004	1.42741	0.963558	TBR1
Negative Regulation of Intracellular Signal Transduction (GO:1902532)	0.520012	0.544012	1.38338	0.904595	VCP
Protein Transport (GO:0015031)	0.532983	0.556157	1.33306	0.838849	AP3D1
Regulation of Cell Cycle (GO:0051726)	0.544478	0.566701	1.29035	0.784442	RPS15A
Protein-Containing Complex Assembly (GO:0065003)	0.55012	0.571117	1.26999	0.758971	DHX9
Positive Regulation of Cytokine Production (GO:0001819)	0.552358	0.571689	1.26202	0.749085	DHX9
Intracellular Protein Transport (GO:0006886)	0.553473	0.571689	1.25808	0.744206	AP3D1
Organelle Assembly (GO:0070925)	0.575207	0.592638	1.18394	0.654747	AP3D1
Protein Localization (GO:0008104)	0.600922	0.617572	1.10253	0.56151	AP3D1
Positive Regulation of DNA-templated Transcription (GO:0045893)	0.611656	0.627025	0.958506	0.471187	TRIM28;ANXA2;DHX9
Cellular Response to Oxygen-Containing Compound (GO:1901701)	0.613684	0.627527	1.0644	0.519722	VCP
Regulation of Transcription by RNA Polymerase II (GO:0006357)	0.658793	0.671969	0.896234	0.37404	HNRNPK;ANXA2;DHX9;TBR1;RPL15
Positive Regulation of Gene Expression (GO:0010628)	0.660854	0.67239	0.934674	0.387163	RPS4X
Positive Regulation of Transcription by RNA Polymerase II (GO:0045944)	0.701407	0.711876	0.822869	0.291844	ANXA2;DHX9
Protein Modification Process (GO:0036211)	0.742163	0.751371	0.743222	0.221619	RPN2
Positive Regulation of RNA Biosynthetic Process (GO:1902680)	0.748585	0.755997	0.72943	0.211221	TRIM28
Regulation of Gene Expression (GO:0010468)	0.771445	0.77716	0.712095	0.184781	HNRNPH1;YBX3
Regulation of DNA-templated Transcription (GO:0006355)	0.78344	0.7873	0.741754	0.181033	HNRNPK;TRIM28;DHX9;TBR1
Positive Regulation of Intracellular Signal Transduction (GO:1902533)	0.803285	0.805258	0.61764	0.135292	VCP
Negative Regulation of Transcription by RNA Polymerase II (GO:0000122)	0.83947	0.83947	0.547766	0.0958507	RPL15
